## Supplementary material for "The Open Pediatric Cancer Project": Table S2

### Sheet: Sheet 1
Module	Input Files	Brief Description	Produces files for data release?	Output Files Consumed by Other Analyses
[chromosomal-instability](https://github.com/d3b-center/OpenPedCan-analysis/blob/dev/analyses/chromosomal-instability)	`histologies.tsv` `sv-manta.tsv.gz` `cnv-cnvkit.seg.gz`	Evaluates chromosomal instability by calculating chromosomal breakpoint densities and by creating circular plot visuals	No	`breakpoint-data/union_of_breaks_densities.tsv`
[chromothripsis](https://github.com/d3b-center/OpenPedCan-analysis/blob/dev/analyses/chromothripsis)	`sv-manta.tsv.gz` `cnv-consensus.seg.gz` `independent-specimens.wgs.primary-plus.tsv`	Performs chromothripsis analysis	No	N/A
[cnv-chrom-plot](https://github.com/d3b-center/OpenPedCan-analysis/blob/dev/analyses/cnv-chrom-plot)	`cnv-consensus-gistic.zip` `cnv-consensus.seg`	Plots genome wide visualizations relating to copy number results	No	N/A
[cnv-frequencies](https://github.com/d3b-center/OpenPedCan-analysis/blob/dev/analyses/cnv-frequencies) (**MTP-specific**)	`histologies.tsv` `consensus_wgs_plus_cnvkit_wxs.tsv.gz` `independent-specimens.wgswxspanel.primary.eachcohort.tsv` `independent-specimens.wgswxspanel.relapse.eachcohort.tsv` `independent-specimens.wgswxspanel.primary.tsv` `independent-specimens.wgswxspanel.relapse.tsv`	Annotates CNV table with frequencies	No	`results/gene-level-cnv-consensus-annotated-mut-freq.jsonl.gz` `results/gene-level-cnv-consensus-annotated-mut-freq.tsv.gz`
[collapse-rnaseq](https://github.com/d3b-center/OpenPedCan-analysis/blob/dev/analyses/collapse-rnaseq) (**ported to CAVATICA**)	`gene-expression-rsem-tpm.rds` `gencode.v39.primary_assembly.annotation.gtf.gz`	Collapses RSEM count and TPM matrices such that gene symbols are de-duplicated.	Yes	`results/gene-expression-rsem-fpkm-collapsed.rds` included in data download; too large for tracking via GitHub
[copy_number_consensus_call](https://github.com/d3b-center/OpenPedCan-analysis/blob/dev/analyses/copy_number_consensus_call)	`cnv-cnvkit.seg.gz` `cnv-controlfreec.tsv.gz` `sv-manta.tsv.gz`	Produces consensus copy number calls and a set of excluded regions where CNV calls are not made	Yes	`results/cnv_consensus.tsv` ` 'results/uncalled_samples.tsv' results/cnv-consensus.seg.gz` included in data download `ref/cnv_excluded_regions.bed` `ref/cnv_callable.bed`
[create-subset-files](https://github.com/d3b-center/OpenPedCan-analysis/blob/dev/analyses/create-subset-files)	All files	This module contains the code to create the subset files used in GitHub Actions	No	All subset files for continuous integration
[data-pre-release-qc](https://github.com/d3b-center/OpenPedCan-analysis/blob/dev/analyses/data-pre-release-qc)	`histologies-base.tsv` `gene-counts-rsem-expected_count-collapsed.rds` `gene-expression-rsem-tpm-collapased.rds` `tcga-gene-counts-rsem-expected_count-collapsed.rds` `tcga-gene-expression-rsem-tpm-collapsed.rds` `cnv-cnvkit.seg.gz` `cnvkit_with_status.tsv` `consensus_wgs_plus_cnvkit_wxs_autosomes.tsv.gz` `consensus_wgs_plus_cnvkit_wxs_x_and_y.tsv.gz` `snv-mutation-tmb-all.tsv` `fusion_summary_emb…	Performs QC on data pre-release files with requirements which should pass before hand off between BIXU Engineering team to the OpenPedCan team	Yes	'data-pre-release-qc.nb.html'
[efo-mondo-mapping](https://github.com/d3b-center/OpenPedCan-analysis/blob/dev/analyses/efo-mondo-mapping) (**MTP-specific**)	`histologies.tsv` `efo-mondo-map.tsv`	This module contains a file with EFO, MONDO, and NCIT codes for all cancer_group found in histologies.tsv and runs a script to qc in case any cancer_group is missed	Yes	`efo-mondo-mapping.tsv`
[filter-mtp-tables](https://github.com/d3b-center/OpenPedCan-analysis/blob/dev/analyses/filter-mtp-tables) (**MTP-specific**)	`gencode.v39.primary_assembly.annotation.gtf.gz` `PMTL_v1.1.tsv` `histologies.tsv` `gene-level-snv-consensus-annotated-mut-freq.tsv.gz` `snv-consensus-plus-hotspots.maf.tsv.gz` `variant-level-snv-consensus-annotated-mut-freq.tsv.gz` `gene-level-cnv-consensus-annotated-mut-freq.tsv.gz` `consensus_wgs_plus_cnvkit_wxs.tsv.gz` `putative-oncogene-fusion-freq.tsv.gz` `fusion-putative-oncogenic.tsv` `pu…	Removes Ensembl (ESNG) gene identifier in the OpenPedCan mutation frequency tables, including SNV, CNV, fusion, and TPM expression tables that are not in GENCODE v39 and Ensembl package 104.	No	All files from module `results` directory
[focal-cn-file-preparation](https://github.com/d3b-center/OpenPedCan-analysis/blob/dev/analyses/focal-cn-file-preparation)	`cnv-cnvkit.seg.gz` `cnv-controlfreec.tsv.gz` `gene-expression-rsem-tpm-collapsed.rds` `cnv-consensus.seg.gz`	Maps from copy number variant caller segments to gene identifiers; will be updated to take into account changes that affect entire cytobands, chromosome arms	Yes	`cnvkit_annotated_cn_wxs_autosomes.tsv.gz` `cnvkit_annotated_cn_wxs_x_and_y.tsv.gz` `consensus_seg_annotated_cn_autosomes.tsv.gz` `consensus_seg_annotated_cn_x_and_y.tsv.gz` `consensus_seg_most_focal_fn_status.tsv.gz` `consensus_seg_recurrent_focal_cn_units.tsv` consensus_seg_with_ucsc_cytoband_status.tsv.gz` `consensus_wgs_plus_cnvkit_wxs_autosomes.tsv.gz` included in data download `consensus_wg…
[fusion_filtering](https://github.com/d3b-center/OpenPedCan-analysis/blob/dev/analyses/fusion_filtering)	`fusion-arriba.tsv.gz` `fusion-starfusion.tsv.gz` `independent-specimens.rnaseq.primary.tsv` `independent-specimens.rnaseq.relapse.tsv`	Standardizes, filters, and prioritizes fusion calls	Yes	`results/fusion-putative-oncogenic.tsv` included in data download `results/fusion-recurrent-fusion-bycancergroup.tsv` `results/fusion-recurrent-fusion-bysample.tsv` `results/fusion-recurrently-fused-genes-bycancergroup.tsv` `results/fusion-recurrently-fused-genes-bysample.tsv`
[fusion-frequencies](https://github.com/d3b-center/OpenPedCan-analysis/blob/dev/analyses/fusion-frequencies) (**MTP-specific**)	`histologies.tsv` `fusion-putative-oncogenic.tsv` `fusion-dgd.tsv.gz` `independent-specimens.rnaseqpanel.primary.tsv` `independent-specimens.rnaseqpanel.relapse.tsv` `independent-specimens.rnaseqpanel.primary.eachcohort.tsv` `independent-specimens.rnaseqpanel.relapse.eachcohort.tsv`	Gathers counts and frequencies for fusion per cancer_group and cohort	No	`results/putative-oncogene-fused-gene-freq.jsonl.gz` `results/putative-oncogene-fused-gene-freq.tsv.gz` `results/putative-oncogene-fusion-freq.jsonl.gz` `results/putative-oncogene-fusion-freq.tsv.gz`
[fusion-summary](https://github.com/d3b-center/OpenPedCan-analysis/blob/dev/analyses/fusion-summary)	`histologies.tsv` `fusion-putative-oncogenic.tsv` `fusion-arriba.tsv.gz` `fusion-starfusion.tsv.gz`	Generates summary matrices of fusions in preparation for molecular subtyping	Yes	`results/fusion_summary_embryonal_foi.tsv` `results/fusion_summary_ependymoma_foi.tsv` `results/fusion_summary_ewings_foi.tsv`
[gene_match](https://github.com/d3b-center/OpenPedCan-analysis/blob/dev/analyses/gene_match) (**MTP-specific**)	GTF file sources: [gencode v28](http://ftp.ebi.ac.uk/pub/databases/gencode/Gencode_human/release_28/gencode.v28.annotation.gtf.gz) [gencode v38](http://ftp.ebi.ac.uk/pub/databases/gencode/Gencode_human/release_38/gencode.v38.annotation.gtf.gz) `open_ped_can_v7_ensg-hugo-rmtl-mapping.tsv`	Reads GTF file and formats `attributes` to extract gene symbol with gene ensembl ID.	Yes	`ensg-hugo-pmtl-mapping.tsv`
[gene-set-enrichment-analysis](https://github.com/d3b-center/OpenPedCan-analysis/blob/dev/analyses/gene-set-enrichment-analysis)	`gene-expression-rsem-tpm-collapsed.rds` `histologies.tsv`	Performs gene set enrichment analysis by RNA library	No	`results/gsva_scores.tsv` combined file for all RNA library types
[immune-deconv](https://github.com/d3b-center/OpenPedCan-analysis/blob/dev/analyses/immune-deconv)	`gene-expression-rsem-tpm-collapsed.rds` `data/histologies.tsv`	Performs immune cell deconvolution using Xcell and quantiseq	No	`xcell_output.rds` `quantiseq_output.rds`
[independent-samples](https://github.com/d3b-center/OpenPedCan-analysis/blob/dev/analyses/independent-samples)	`histologies.tsv`	Generates independent specimen lists by experimental strategy and/or cohort	Yes	`results/independent-specimens.wgswxspanel.primary.tsv` included in data download `results/independent-specimens.wgswxspanel.relapse.tsv` included in data download `results/independent-specimens.wgswxspanel.primary.eachcohort.tsv` included in data download `results/independent-specimens.wgswxspanel.relapse.eachcohort.tsv` included in data download `results/independent-specimens.wgswxspanel.primar…
[interaction-plots](https://github.com/d3b-center/OpenPedCan-analysis/blob/dev/analyses/interaction-plots)	`independent-specimens.wgs.primary-plus.tsv` `snv-consensus-mutation.maf.tsv.gz`	Creates interaction plots for mutation mutual exclusivity/co-occurrence	No	N/A
[long-format-table-utils](https://github.com/d3b-center/OpenPedCan-analysis/blob/dev/analyses/long-format-table-utils) (**MTP-specific**)	`ensg-hugo-rmtl-mapping.tsv` `analyses/fusion_filtering/references/genelistreference.txt` `efo-mondo-map.tsv` `uberon-map-gtex-group.tsv` `uberon-map-gtex-subgroup.tsv`	Functions and scripts for handling long-format tables	No	`annotator/annotation-data/ensg-gene-full-name-refseq-protein.tsv` `annotator/annotation-data/oncokb-cancer-gene-list.tsv`
[methylation-preprocessing](https://github.com/d3b-center/OpenPedCan-analysis/blob/dev/analyses/methylation-preprocessing) (**ported to CAVATICA**)	`TARGET_Normal_MethylationArray_20160812.sdrf.txt` `TARGET_NBL_MethylationArray_20160812.sdrf.1.txt` `TARGET_NBL_MethylationArray_20160812.sdrf.2.txt` `TARGET_CCSK_MethylationArray_20160819.sdrf.txt` `TARGET_OS_MethylationArray_20161103.sdrf.txt` `TARGET_WT_MethylationArray_20160831.sdrf.txt` `TARGET_AML_MethylationArray_20160812_450k.sdrf.1.txt` `TARGET_AML_MethylationArray_20160812_450k.sdrf.2.…	Preprocesses probe hybridization intensity values of selected methylated and unmethylated cytosine (CpG) loci into usable methylation measurements (m-values, beta values, and cnvs).	No	N/A
[methylation-summary](https://github.com/d3b-center/OpenPedCan-analysis/blob/dev/analyses/methylation-summary) (**ported to CAVATICA**)	`infinium.gencode.v39.probe.annotations.tsv.gz` `independent-specimens.rnaseqpanel.eachchort.tsv` `independent-specimens.methyl.eachcohort.tsv` `gene-expression-rsem-tpm-collapsed.rds` `rna-isoform-expression-rsem-tpm.rds` `methyl-beta-values.rds` `efo-mondo-map.tsv` `histlogies.tsv`	Summarizes preprocessed Illumina Infinium Human Methylation array measurements produced by methylation preprocessing using Illumina infinium methylation array CpG probe coordinates.	No	N/A
[molecular-subtyping-ATRT](https://github.com/d3b-center/OpenPedCan-analysis/blob/dev/analyses/molecular-subtyping-ATRT)	`histologies-base.tsv`	Molecular subtyping of ATRTs	No	NA
[molecular-subtyping-CRANIO](https://github.com/d3b-center/OpenPedCan-analysis/blob/dev/analyses/molecular-subtyping-CRANIO)	`histologies-base.tsv` `snv-consensus-plus-hotspots.maf.tsv.gz`	Molecular subtyping of craniopharyngiomas	No	`results/CRANIO_molecular_subtype.tsv`
[molecular-subtyping-EPN](https://github.com/d3b-center/OpenPedCan-analysis/blob/dev/analyses/molecular-subtyping-EPN)	`histologies-base.tsv` `gene-expression-rsem-tpm-collapsed.rds` `analyses/chromosomal-instability/breakpoint-data/union_of_breaks_densities.tsv` `analyses/fusion-summary/results/fusion_summary_ependymoma_foi.tsv` `analyses/gene-set-enrichment-analysis/results/gsva_scores.tsv`	molecular subtyping of ependymomas	No	`results/EPN_all_data_withsubgroup.tsv`
[molecular-subtyping-EWS](https://github.com/d3b-center/OpenPedCan-analysis/blob/dev/analyses/molecular-subtyping-EWS)	`histologies-base.tsv` `analyses/fusion-summary/results/fusion_summary_ewings_foi.tsv`	Reclassifies tumors based on the presence of defining fusions for Ewing Sarcomas	No	`results/EWS_samples.tsv`
[molecular-subtyping-HGG](https://github.com/d3b-center/OpenPedCan-analysis/blob/dev/analyses/molecular-subtyping-HGG)	`histologies-base.tsv` `snv-consensus-plus-hotspots.maf.tsv.gz` `consensus_wgs_plus_cnvkit_wxs.tsv.gz` `fusion-putative-oncogenic.tsv` `cnv-consensus-gistic.zip` `gene-expression-rsem-tpm-collapsed.rds` `tp53_altered_status.tsv`	Molecular subtyping of high-grade gliomas	No	`results/HGG_molecular_subtype.tsv`
[molecular-subtyping-LGAT](https://github.com/d3b-center/OpenPedCan-analysis/blob/dev/analyses/molecular-subtyping-LGAT)	`histologies-base.tsv` `snv-consensus-plus-hotspots.maf.tsv.gz` `fusion-putative-oncogenic.tsv` `analyses/fusion_filtering/results/fusion-recurrently-fused-genes-bysample.tsv`	Molecular subtyping of low-grade gliomas	No	`results/lgat_subtyping.tsv`
[molecular-subtyping-MB](https://github.com/d3b-center/OpenPedCan-analysis/blob/dev/analyses/molecular-subtyping-MB)	`histologies-base.tsv` `gene-expression-rsem-tpm-collapsed.rds`	Molecular classification of medulloblastomas	No	`results/MB_molecular_subtype.tsv`
[molecular-subtyping-chordoma](https://github.com/d3b-center/OpenPedCan-analysis/blob/dev/analyses/molecular-subtyping-chordoma)	`analyses/focal-cn-file-preparation/results/consensus_seg_annotated_cn_autosomes.tsv.gz` `gene-expression-rsem-fpkm-collapsed.stranded.rds`	identifies poorly-differentiated chordomas	No	N/A
[molecular-subtyping-embryonal](https://github.com/d3b-center/OpenPedCan-analysis/blob/dev/analyses/molecular-subtyping-embryonal)	`histologies-base.tsv` `analyses/fusion-summary/fusion_summary_embryonal_foi.tsv` `sv-manta.tsv.gz` `consensus_wgs_plus_cnvkit_wxs.tsv.gz` `analyses/focal-cn-file-preparation/cnvkit_annotated_cn_x\_and_y.tsv.gz` `analyses/focal-cn-file-preparation/controlfreec_annotated_cn_x\_and_y.tsv.gz` `gene-expression-rsem-tpm-collapsed.rds`	Molecular subtyping of non-medulloblastoma, non-ATRT embryonal tumors	No	`results/embryonal_tumor_molecular_subtypes.tsv`
[molecular-subtyping-integrate](https://github.com/d3b-center/OpenPedCan-analysis/blob/dev/analyses/molecular-subtyping-integrate)	`histologies-base.tsv` `results/compiled_molecular_subtypes_with_clinical_pathology_feedback.tsv`	Adds molecular subtype information to the base histology file	No	`results/histologies.tsv`
[molecular-subtyping-NBL](https://github.com/d3b-center/OpenPedCan-analysis/tree/molecular-subtyping-NBL/analyses/molecular-subtyping-NBL)	`histologies-base.tsv` `consensus_wgs_plus_cnvkit_wxs.tsv.gz` `cnv-cnvkit.seg.gz` `cnv-controlfreec.tsv.gz` `gene-expression-rsem-tpm-collapsed.rds` `analyses/molecular-subtyping-NBL/input/gmkf_patient_clinical_mycn_status.tsv` `analyses/molecular-subtyping-NBL/input/target_patient_clinical_mycn_status.tsv`	Molecular subtyping of neuroblastomas	No	`results/NBL_MYCN_Subtype.tsv` `results/Alteration_Table.tsv` `results/Subtypes_Based_On_Cutoff.tsv` `results/QC_table.tsv`
[molecular-subtyping-neurocytoma](https://github.com/d3b-center/OpenPedCan-analysis/blob/dev/analyses/molecular-subtyping-neurocytoma)	`histologies-base.tsv`	Molecular subtyping of neurocytomas	No	`results/neurocytoma_subtyping.tsv`
[molecular-subtyping-pathology](https://github.com/d3b-center/OpenPedCan-analysis/blob/dev/analyses/molecular-subtyping-pathology)	`analyses/molecular-subtyping-CRANIO/results/CRANIO_molecular_subtype.tsv` `analyses/molecular-subtyping-EPN/results/CRANIO_molecular_subtype.tsv` `analyses/molecular-subtyping-MB/results/MB_molecular_subtype.tsv` `analyses/molecular-subtyping-neurocytoma/results/neurocytoma_subtyping.tsv` `analyses/molecular-subtyping-EWS/results/EWS_samples.tsv` `analyses/molecular-subtyping-HGG/results/HGG_mol…	Compiles output from other molecular subtyping modules and incorporate pathology feedback	No	`choroid_plexus_papilloma_subtypes.tsv` `cns-lymphoma-subtypes.tsv` `compiled_molecular_subtypes.tsv` `compiled_molecular_subtypes_and_report_info.tsv` `compiled_molecular_subtypes_with_clinical_feedback_and_report_info.tsv` `compiled_molecular_subtypes_with_clinical_pathology_feedback_and_report_info.tsv` `cranio_adam_subtypes.tsv` `glialneuronal_tumor_subtypes.tsv` `juvenile-xanthogranuloma-sub…
[molecular-subtyping-PB](https://github.com/d3b-center/OpenPedCan-analysis/blob/dev/analyses/molecular-subtyping-PB)	`histologies-base.tsv`	Molecular subtyping of pineoblastomas	No	`results/pineo-molecular-subtypes.tsv`
[mtp-annotations](https://github.com/d3b-center/OpenPedCan-analysis/blob/dev/analyses/mtp-annotations) (**MTP-specific**)	`scratch/mtp-json/targets/` `scratch/mtp-json/diseases/`	Transforms the OpenTargets Platform Target (core annotations for targets) and Disease/Phenotype (core annotations for diseases and phenotypes) tables into mapping files utilized in filtering MTP designated tables and OPC data release files for plotting API development	No	N/A
[mtp-tables-qc-checks](https://github.com/d3b-center/OpenPedCan-analysis/blob/dev/analyses/mtp-tables-qc-checks) (**MTP-specific**)	`gene-level-cnv-consensus-annotated-mut-freq.tsv.gz` `gene-level-snv-consensus-annotated-mut-freq.tsv.gz` `gene-variant-snv-consensus-annotated-mut-freq.tsv.gz` `putative-oncogene-gused-gene-freq.tsv.gz` `putative-oncogene-fusion-freq.tsv.gz` `long_n_tpm_mean_sd_quantitle_gene_wise_zscore.tsv.gz` `long_n_tpm_mean_sd_quatile_group_wise_zscore.tsv.gz`	Performs summary and QC checks comparing the current and the previous OPC mutation frequencies table	No	N/A
[mutational-signatures](https://github.com/d3b-center/OpenPedCan-analysis/blob/dev/analyses/mutational-signatures)	`snv-consensus-plus-hotspots.maf.tsv.gz`	Performs COSMIC and Alexandrov et al. mutational signature analysis using the consensus SNV data	No	N/A
[oncoprint-landscape](https://github.com/d3b-center/OpenPedCan-analysis/blob/dev/analyses/oncoprint-landscape)	`snv-consensus-plus-hotspots.maf.tsv.gz` `fusion-putative-oncogenic.tsv` `analyses/focal-cn-file-preparation/results/controlfreec_annotated_cn_autosomes.tsv.gz` `independent-specimens.\*`	Combines mutation, copy number, and fusion data into an OncoPrint plot	No	N/A
[pedcbio-cnv-prepare](https://github.com/d3b-center/OpenPedCan-analysis/blob/dev/analyses/pedcbio-cnv-prepare)	`consensus_wgs_plus_cnvkit_wxs_autosomes.tsv.gz` `consensus_wgs_plus_cnvkit_wxs_x\_and_y.tsv.gz`	Generates annotated CNV files that are similar to seg files for PedCBio uploads to include all samples with neutral CNV calls	Yes	Upload to PedCBio S3 bucket for ingestion
[pedcbio-sample-name](https://github.com/d3b-center/OpenPedCan-analysis/blob/dev/analyses/pedcbio-sample-name)	`histologies.tsv` `input\cbtn_cbio_sample.csv` `input\dgd_cbio_sample.csv` `input\oligo_nation_cbio_sample.csv` `input\x01_fy16_nbl_maris_cbio_sample.csv`	Formats sample names for pedcbio when multiple DNA or RNA specimens are associated with the same sample	Yes	Upload to PedCBio S3 bucket for ingestion
[pedot-table-column-display-order-name](https://github.com/d3b-center/OpenPedCan-analysis/blob/dev/analyses/pedot-table-column-display-order-name)	`analyses/snv-frequencies/results/gene-level-snv-consensus-annotated-mut-freq.tsv` `analyses/snv-frequencies/results/variant-level-snv-consensus-annotated-mut-freq.tsv.gz` `analyses/cnv-frequencies/results/gene-level-cnv-consensus-annotated-mut-freq.tsv.gz` `analyses/fusion-frequencies/results/putative-oncogene-fused-gene-freq.tsv.gz` `analyses/fusion-frequencies/results/putative-oncogene-fusion-…	Generates and validates an Excel spreadsheet for Pediatric Open Targets PedOT website table display orders and names	No	Upload to FNL BOX
[rnaseq-batch-correct](https://github.com/d3b-center/OpenPedCan-analysis/blob/dev/analyses/rnaseq-batch-correct)	`gene-counts-rsem-expected_count-collapsed.rds` `histologies.tsv` `hk_genes_normals.rds` `[positive_control_genes].rds`	Performs RUVseq-DESeq2 batch-corrected DGE analysis	Yes	N/A
[rna-seq-expression-summary-stats](https://github.com/d3b-center/OpenPedCan-analysis/blob/dev/analyses/rna-seq-expression-summary-stats) (**MTP-specific**)	`gene-expression-rsem-tpm-collapsed.rds` `histologies.tsv`	Calculates TPM summary statistics within each cancer group and cohort. [#51](https://github.com/d3b-center/ticket-tracker/issues/51).	No	Upload to FNL Box
[run-gistic](https://github.com/d3b-center/OpenPedCan-analysis/blob/dev/analyses/run-gistic)	`histologies.tsv` `cnv-consensus.seg.gz`	Runs GISTIC 2.0 on SEG files	Yes	`cnv-consensus-gistic.zip` included in data download
[snv-frequencies](https://github.com/d3b-center/OpenPedCan-analysis/blob/dev/analyses/snv-frequencies) (**MTP-specific**)	`histologies.tsv` `snv-consensus-plus-hotspots.maf.tsv.gz` `snv-dgd.maf.tsv.gz` `independent-specimens.wgswxspanel.primary.eachcohort.prefer.wxs.tsv` `independent-specimens.wgswxspanel.relapse.eachcohort.prefer.wxs.tsv` `independent-specimens.wgswxspanel.primary.prefer.wxs.tsv` `independent-specimens.wgswxspanel.relapse.prefer.wxs.tsv`	Annotates SNV table with mutation frequencies	No	`results/gene-level-snv-consensus-annotated-mut-freq.jsonl.gz` `results/gene-level-snv-consensus-annotated-mut-freq.tsv.gz` `variant-level-snv-consensus-annotated-mut-freq.jsonl.gz` `variant-level-snv-consensus-annotated-mut-freq.tsv.gz`
[survival-analysis](https://github.com/d3b-center/OpenPedCan-analysis/blob/dev/analyses/survival-analysis)	TBD	Contains survival analysis templates	No	N/A
[telomerase-activity-prediction](https://github.com/d3b-center/OpenPedCan-analysis/blob/dev/analyses/telomerase-activity-prediction)	`gene-expression-rsem-tpm-collapsed.rds` `gene-counts-rsem-expected_count-collapsed.rds`	Quantifies telomerase activity using RNA-Seq	No	`results/TelomeraseScores_PTBAPolya_counts` `results/TelomeraseScores_PTBAPolya_FPKM.txt` `results/TelomeraseScores_PTBAStranded_counts.txt` `results/TelomeraseScores_PTBAStranded_FPKM.txt`
[tmb-calculation](https://github.com/d3b-center/OpenPedCan-analysis/blob/dev/analyses/tmb-calculation)	`gencode.v27.primary_assembly.annotation.bed` `intersect_strelka_mutect2_vardict_WGS.bed` `snv-consensus-plus-hotspots.maf.tsv.gz` `biospecimen_id_to_bed_map.tsv` `histologies-base.tsv` `hg38_strelka.bed` `wgs_canonical_calling_regions.hg38.bed` `gencode.v39.primary_assembly.annotation.gtf.gz`	Calculates TMB using consensus SNV calls for tumors with paired T/N variant calls only	Yes	`snv-mutation-tmb-all.tsv` `snv-mutation-tmb-coding.tsv`
[tp53_nf1_score](https://github.com/d3b-center/OpenPedCan-analysis/blob/dev/analyses/tp53_nf1_score)	`snv-consensus-plus-hotspots.maf.tsv` `gene-expression-rsem-tpm-collapsed.rds` `consensus_wgs_plus_cnvkit_wxs.tsv.gz`	Applies TP53 inactivation classifier to RNA-Seq data	No	`TP53_NF1_snv_alteration.tsv` `gene-expression-rsem-tpm-collapsed_classifier_scores.tsv` `loss_overlap_domains_tp53.tsv` `poly-A_TP53.png` `stranded_TP53.png` `sv_overlap_tp53.tsv` `tp53_altered_status.tsv`
[transcriptomic-dimension-reduction](https://github.com/d3b-center/OpenPedCan-analysis/blob/dev/analyses/transcriptomic-dimension-reduction)	`gene-expression-rsem-tpm.rds` `gene-expression-kallisto.rds`	Performs dimension reduction and visualization of RNA-seq data	No	N/A
[tumor-gtex-plots](https://github.com/d3b-center/OpenPedCan-analysis/blob/dev/analyses/tumor-gtex-plots) (**MTP-specific**)	`gene-expression-rsem-tpm-collapsed.rds` `histologies.tsv`	Tumor vs normal (GTEx) and tumor only expression plots	No	`results/pan_cancer_plots_cancer_group_level.{tsv, jsonl.gz}` `results/pan_cancer_plots_cohort_cancer_group_level.{tsv, jsonl.gz}` `results/tumor_normal_gtex_plots_cancer_group_level.{tsv, jsonl.gz}` `results/tumor_normal_gtex_plots_cohort_cancer_group_level.{tsv, jsonl.gz}` `results/metadata.tsv` `plots/\*.png`
[tumor-normal-differential-expression](https://github.com/d3b-center/OpenPedCan-analysis/blob/dev/analyses/tumor-normal-differential-expression) (**MTP-specific**)	`histologies.tsv` `gene-counts-rsem-expected_count-collapsed.rds` `independent-specimens.rnaseq.primary.tsv` `independent-specimens.rnaseq.primary.eachcohort.tsv` `gene-expression-rsem-tpm-collapsed.rds` `ensg-hugo-pmtl-mapping.tsv` `efo-mondo-map.tsv` `uberon-map-gtex-subgroup.tsv`	Performs differential expression analysis for all combinations of GTEx subgroup normal and cancer histology type tumor.	No	N/A
