## Supplementary material for "The Open Pediatric Cancer Project": Table S3

### Sheet: histologies_summary
Broad Histologies	OpenPedCan Molecular Subtype	Tumors	Patients
Chordoma	CHDM, To be classified	47	29
Chordoma	CHDM, conventional	2	2
Chordoma	CHDM, poorly differentiated	6	2
Diffuse astrocytic and oligodendroglial tumor	DHG, H3 G35	12	10
Diffuse astrocytic and oligodendroglial tumor	DHG, H3 G35, TP53	27	26
Diffuse astrocytic and oligodendroglial tumor	DMG, H3 K28	149	119
Diffuse astrocytic and oligodendroglial tumor	DMG, H3 K28, TP53	176	125
Diffuse astrocytic and oligodendroglial tumor	HGG, H3 wildtype	156	129
Diffuse astrocytic and oligodendroglial tumor	HGG, H3 wildtype, TP53	96	68
Diffuse astrocytic and oligodendroglial tumor	HGG, IDH	3	3
Diffuse astrocytic and oligodendroglial tumor	HGG, IDH, TP53	17	16
Diffuse astrocytic and oligodendroglial tumor	HGG, PXA	15	15
Diffuse astrocytic and oligodendroglial tumor	HGG, PXA, TP53	2	2
Diffuse astrocytic and oligodendroglial tumor	HGG, To be classified	134	121
Diffuse astrocytic and oligodendroglial tumor	HGG, To be classified, TP53	1	1
Diffuse astrocytic and oligodendroglial tumor	IHG, ALK-altered	2	2
Diffuse astrocytic and oligodendroglial tumor	IHG, NTRK-altered	4	4
Diffuse astrocytic and oligodendroglial tumor	IHG, NTRK-altered, TP53	1	1
Diffuse astrocytic and oligodendroglial tumor	IHG, ROS1-altered	3	3
Diffuse astrocytic and oligodendroglial tumor	IHG, ROS1-altered, TP53	1	1
Diffuse astrocytic and oligodendroglial tumor	IHG, To be classified	1	1
Embryonal tumor	ATRT, MYC	26	24
Embryonal tumor	ATRT, SHH	30	26
Embryonal tumor	ATRT, TYR	19	18
Embryonal tumor	ATRT, To be classified	55	44
Embryonal tumor	CNS Embryonal, NOS	27	22
Embryonal tumor	CNS HGNET-MN1	2	2
Embryonal tumor	CNS NB-FOXR2	4	3
Embryonal tumor	ETMR, C19MC-altered	6	6
Embryonal tumor	ETMR, NOS	11	11
Embryonal tumor	MB, Group3	78	74
Embryonal tumor	MB, Group4	117	114
Embryonal tumor	MB, SHH	83	74
Embryonal tumor	MB, To be classified	38	35
Embryonal tumor	MB, WNT	26	26
Embryonal tumor	NBL, MYCN amplified	276	262
Embryonal tumor	NBL, MYCN non-amplified	307	304
Embryonal tumor	NBL, To be classified	633	620
Ependymal tumor	EPN, MPE	16	16
Ependymal tumor	EPN, PF A	104	85
Ependymal tumor	EPN, PF B	9	9
Ependymal tumor	EPN, PF SE	1	1
Ependymal tumor	EPN, SP	6	6
Ependymal tumor	EPN, SP-MYCN	2	1
Ependymal tumor	EPN, SP-SE	1	1
Ependymal tumor	EPN, ST YAP1	7	6
Ependymal tumor	EPN, ST ZFTA	72	57
Ependymal tumor	EPN, To be classified	123	101
Low-grade astrocytic tumor	GNG, BRAF V600E	35	34
Low-grade astrocytic tumor	GNG, BRAF V600E, CDKN2A/B	2	2
Low-grade astrocytic tumor	GNG, FGFR	3	3
Low-grade astrocytic tumor	GNG, H3	3	1
Low-grade astrocytic tumor	GNG, IDH	2	1
Low-grade astrocytic tumor	GNG, KIAA1549-BRAF	9	9
Low-grade astrocytic tumor	GNG, MAPK	2	2
Low-grade astrocytic tumor	GNG, MYB/MYBL1	2	2
Low-grade astrocytic tumor	GNG, NF1-germline	1	1
Low-grade astrocytic tumor	GNG, NF1-somatic, BRAF V600E	1	1
Low-grade astrocytic tumor	GNG, RTK	7	6
Low-grade astrocytic tumor	GNG, RTK, BRAF V600E	1	1
Low-grade astrocytic tumor	GNG, RTK, FGFR	1	1
Low-grade astrocytic tumor	GNG, To be classified	20	17
Low-grade astrocytic tumor	GNG, other MAPK	6	6
Low-grade astrocytic tumor	GNG, other MAPK, BRAF V600E	1	1
Low-grade astrocytic tumor	GNG, other MAPK, IDH	1	1
Low-grade astrocytic tumor	GNG, wildtype	21	20
Low-grade astrocytic tumor	LGG, BRAF V600E	54	52
Low-grade astrocytic tumor	LGG, BRAF V600E, CDKN2A/B	13	12
Low-grade astrocytic tumor	LGG, BRAF V600E, other MAPK	3	3
Low-grade astrocytic tumor	LGG, BRAF/MAPK	6	6
Low-grade astrocytic tumor	LGG, CDKN2A/B	2	2
Low-grade astrocytic tumor	LGG, FGFR	19	18
Low-grade astrocytic tumor	LGG, FGFR, NF1-germline	1	1
Low-grade astrocytic tumor	LGG, FGFR, NF1-somatic	1	1
Low-grade astrocytic tumor	LGG, IDH	11	11
Low-grade astrocytic tumor	LGG, KIAA1549-BRAF	257	242
Low-grade astrocytic tumor	LGG, KIAA1549-BRAF, BRAF V600E	2	1
Low-grade astrocytic tumor	LGG, KIAA1549-BRAF, CDKN2A/B	1	1
Low-grade astrocytic tumor	LGG, KIAA1549-BRAF, FGFR	2	2
Low-grade astrocytic tumor	LGG, KIAA1549-BRAF, RTK	8	8
Low-grade astrocytic tumor	LGG, KIAA1549-BRAF, other MAPK	4	4
Low-grade astrocytic tumor	LGG, MAPK	5	5
Low-grade astrocytic tumor	LGG, MYB/MYBL1	8	8
Low-grade astrocytic tumor	LGG, MYB/MYBL1, other MAPK	1	1
Low-grade astrocytic tumor	LGG, NF1-germline	17	16
Low-grade astrocytic tumor	LGG, NF1-germline, BRAF V600E	1	1
Low-grade astrocytic tumor	LGG, NF1-germline, CDKN2A/B	3	3
Low-grade astrocytic tumor	LGG, NF1-germline, FGFR	3	2
Low-grade astrocytic tumor	LGG, NF1-germline, RTK, FGFR	1	1
Low-grade astrocytic tumor	LGG, NF1-germline, other MAPK	1	1
Low-grade astrocytic tumor	LGG, NF1-somatic	6	6
Low-grade astrocytic tumor	LGG, NF1-somatic, FGFR	5	5
Low-grade astrocytic tumor	LGG, NF1-somatic, IDH	1	1
Low-grade astrocytic tumor	LGG, NF1-somatic, NF1-germline	8	8
Low-grade astrocytic tumor	LGG, NF1-somatic, NF1-germline, CDKN2A/B	1	1
Low-grade astrocytic tumor	LGG, NF1-somatic, NF1-germline, FGFR	4	3
Low-grade astrocytic tumor	LGG, NF1-somatic, RTK	1	1
Low-grade astrocytic tumor	LGG, RTK	21	18
Low-grade astrocytic tumor	LGG, RTK, BRAF V600E	1	1
Low-grade astrocytic tumor	LGG, RTK, CDKN2A/B	2	2
Low-grade astrocytic tumor	LGG, To be classified	148	138
Low-grade astrocytic tumor	LGG, other MAPK	35	32
Low-grade astrocytic tumor	LGG, other MAPK, CDKN2A/B	1	1
Low-grade astrocytic tumor	LGG, other MAPK, H3	1	1
Low-grade astrocytic tumor	LGG, other MAPK, IDH	1	1
Low-grade astrocytic tumor	LGG, wildtype	55	55
Low-grade astrocytic tumor	SEGA, RTK	1	1
Low-grade astrocytic tumor	SEGA, To be classified	9	8
Low-grade astrocytic tumor	SEGA, wildtype	8	8
Mesenchymal non-meningothelial tumor	EWS	47	38
Neuronal and mixed neuronal-glial tumor	CNC	4	3
Neuronal and mixed neuronal-glial tumor	EVN	3	3
Neuronal and mixed neuronal-glial tumor	GNT, BRAF V600E	9	8
Neuronal and mixed neuronal-glial tumor	GNT, FGFR	11	11
Neuronal and mixed neuronal-glial tumor	GNT, H3	1	1
Neuronal and mixed neuronal-glial tumor	GNT, KIAA1549-BRAF	5	5
Neuronal and mixed neuronal-glial tumor	GNT, MAPK	1	1
Neuronal and mixed neuronal-glial tumor	GNT, NF1-somatic	1	1
Neuronal and mixed neuronal-glial tumor	GNT, NF1-somatic, FGFR	1	1
Neuronal and mixed neuronal-glial tumor	GNT, NF1-somatic, NF1-germline	1	1
Neuronal and mixed neuronal-glial tumor	GNT, RTK	7	6
Neuronal and mixed neuronal-glial tumor	GNT, RTK, CDKN2A/B	1	1
Neuronal and mixed neuronal-glial tumor	GNT, To be classified	13	12
Neuronal and mixed neuronal-glial tumor	GNT, other MAPK	4	4
Neuronal and mixed neuronal-glial tumor	GNT, other MAPK, CDKN2A/B	1	1
Neuronal and mixed neuronal-glial tumor	GNT, other MAPK, FGFR	1	1
Neuronal and mixed neuronal-glial tumor	GNT, wildtype	9	9
Tumor of pineal region	PB, Group 1	7	7
Tumor of pineal region	PB, Group 2	3	3
Tumor of pineal region	PB, MYC/FOXR2	4	4
Tumor of pineal region	PB, To be classified	10	9
Tumors of sellar region	CRANIO, ADAM	90	79
Tumors of sellar region	CRANIO, To be classified	22	22
	Total	4041	3661

### Sheet: MB_SHH_subtype
Kids_First_Participant_ID	Kids_First_Biospecimen_ID	match_id	sample_id	molecular_subtype	molecular_subtype_methyl	tp53_status	classification_source
PT_FWWRWTV2	BS_07YB4SN1	PT_FWWRWTV2_7316-2439_Solid Tissue_Initial CNS Tumor	7316-2439	MB, SHH gamma	MB, SHH	TP53 wildtype	Methylation
PT_GR8P8NY5	BS_14P16D79_PHOS	PT_GR8P8NY5_7316-178_Solid Tissue_Initial CNS Tumor	7316-178	MB, SHH alpha		TP53 wildtype	Genomic/Expression
PT_GR8P8NY5	BS_14P16D79_WCP	PT_GR8P8NY5_7316-178_Solid Tissue_Initial CNS Tumor	7316-178	MB, SHH alpha		TP53 wildtype	Genomic/Expression
PT_PABK01H0	BS_185Q218S	PT_PABK01H0_7316-1669_Solid Tissue_Initial CNS Tumor	7316-1669	MB, SHH beta	MB, SHH	TP53 wildtype	Methylation
PT_M39RC0Y1	BS_19Z0ERYF	PT_M39RC0Y1_7316-4523_Solid Tissue_Initial CNS Tumor	7316-4523	MB, SHH beta	MB, SHH	TP53 wildtype	Methylation
PT_9S6WMQ92	BS_1CZPVCXR	PT_9S6WMQ92_7316-333_Solid Tissue_Progressive	7316-333	MB, SHH alpha		TP53 loss	Methylation
PT_RM8V31DA	BS_1DMAMKFZ	PT_RM8V31DA_7316-5539_Solid Tissue_Initial CNS Tumor	7316-5539	MB, SHH alpha		TP53 wildtype	Genomic/Expression
PT_FN4GEEFR	BS_1GB1R07D	PT_FN4GEEFR_7316-3010_Solid Tissue_Progressive	7316-3010	MB, SHH delta	MB, SHH	TP53 wildtype	Methylation
PT_FN4GEEFR	BS_1QXEC43H	PT_FN4GEEFR_7316-3010_Solid Tissue_Progressive	7316-3010	MB, SHH delta	MB, SHH	TP53 wildtype	Methylation
PT_S4A0R1PM	BS_1S2BHJ8K	PT_S4A0R1PM_7316-2699_Solid Tissue_Initial CNS Tumor	7316-2699	MB, SHH delta	MB, SHH	TP53 wildtype	Methylation
PT_XA98HG1C	BS_1Y8941MS	PT_XA98HG1C_7316-931_Solid Tissue_Initial CNS Tumor	7316-931	MB, SHH alpha		TP53 loss	Genomic/Expression
PT_C3CKECKT	BS_1ZX8B4H6	PT_C3CKECKT_C4114350-Tumor_Solid Tissue_Initial CNS Tumor	C4114350-Tumor	MB, SHH alpha		TP53 wildtype	Genomic/Expression
PT_MYNKT1TK	BS_27GVG2B7	PT_MYNKT1TK_7316-9075_Solid Tissue_Deceased	7316-9075	MB, SHH beta		TP53 activation	Genomic/Expression
PT_GGZVT7NJ	BS_29YQ60CP	PT_GGZVT7NJ_C4122345-Tumor_Solid Tissue_Initial CNS Tumor	C4122345-Tumor	MB, SHH		TP53 wildtype
PT_XA98HG1C	BS_2J4FG4HV	PT_XA98HG1C_7316-931_Solid Tissue_Initial CNS Tumor	7316-931	MB, SHH alpha		TP53 loss	Genomic/Expression
PT_H9QTP1JF	BS_336M1VHM	PT_H9QTP1JF_7316-3334_Solid Tissue_Recurrence	7316-3334	MB, SHH alpha	MB, SHH	TP53 wildtype	Methylation
PT_97EQQMT9	BS_397XFJY9	PT_97EQQMT9_7316-3114_Solid Tissue_Initial CNS Tumor	7316-3114	MB, SHH alpha		TP53 loss	Genomic/Expression
PT_62VNQ8C4	BS_3BDAG9YN	PT_62VNQ8C4_7316-1884_Solid Tissue_Progressive	7316-1884	MB, SHH		TP53 wildtype
PT_CXT81GRM	BS_3CG2N4PD	PT_CXT81GRM_7316-1772_Solid Tissue_Deceased	7316-1772	MB, SHH beta		TP53 loss	Genomic/Expression
PT_HM2GMT2H	BS_3F5PR9GS	PT_HM2GMT2H_7316-6_Solid Tissue_Initial CNS Tumor	7316-6	MB, SHH beta	MB, SHH	TP53 wildtype	Methylation
PT_T93J9EGZ	BS_3J4T2YYW	PT_T93J9EGZ_7316-2196_Solid Tissue_Initial CNS Tumor	7316-2196	MB, SHH gamma	MB, SHH	TP53 wildtype	Methylation
PT_GGZVT7NJ	BS_3KHY7S7N	PT_GGZVT7NJ_C4122345-Tumor_Solid Tissue_Initial CNS Tumor	C4122345-Tumor	MB, SHH		TP53 wildtype
PT_62VNQ8C4	BS_3NJKMKGA	PT_62VNQ8C4_7316-1884_Solid Tissue_Progressive	7316-1884	MB, SHH		TP53 wildtype
PT_WF4Q4SF2	BS_3RAM3K7B	PT_WF4Q4SF2_7316-8860_Solid Tissue_Initial CNS Tumor	7316-8860	MB, SHH alpha	MB, SHH	TP53 wildtype	Methylation
PT_6XT5HH0S	BS_3RGJ4VP1	PT_6XT5HH0S_7316-9450_Solid Tissue_Initial CNS Tumor	7316-9450	MB, SHH gamma		TP53 activation	Methylation
PT_XA98HG1C	BS_3T0YKFMJ_PHOS	PT_XA98HG1C_7316-3023_Solid Tissue_Progressive	7316-3023	MB, SHH alpha		TP53 loss	Methylation
PT_XA98HG1C	BS_3T0YKFMJ_WCP	PT_XA98HG1C_7316-3023_Solid Tissue_Progressive	7316-3023	MB, SHH alpha		TP53 loss	Methylation
PT_9DMMZ08D	BS_3V3KE3VT	PT_9DMMZ08D_7316-1676_Solid Tissue_Initial CNS Tumor	7316-1676	MB, SHH beta		TP53 loss	Genomic/Expression
PT_9DMMZ08D	BS_44A3ES23	PT_9DMMZ08D_7316-1666_Solid Tissue_Initial CNS Tumor	7316-1666	MB, SHH beta		TP53 wildtype	Genomic/Expression
PT_9KRSSPSF	BS_4VD4ZEQQ	PT_9KRSSPSF_7316-520_Solid Tissue_Initial CNS Tumor	7316-520	MB, SHH delta	MB, SHH	TP53 wildtype	Methylation
PT_WF4Q4SF2	BS_4X56Z9YJ	PT_WF4Q4SF2_7316-8860_Solid Tissue_Initial CNS Tumor	7316-8860	MB, SHH alpha	MB, SHH	TP53 wildtype	Methylation
PT_97EQQMT9	BS_53BCKC4V	PT_97EQQMT9_7316-3114_Solid Tissue_Initial CNS Tumor	7316-3114	MB, SHH alpha		TP53 loss	Genomic/Expression
PT_NF6R6YHR	BS_58N4Y4ZJ	PT_NF6R6YHR_7316-7064_Solid Tissue_Initial CNS Tumor	7316-7064	MB, SHH		TP53 wildtype
PT_XA98HG1C	BS_5JC116NM	PT_XA98HG1C_7316-3023_Solid Tissue_Progressive	7316-3023	MB, SHH alpha		TP53 loss	Methylation
PT_DY2GNA83	BS_5S47QSET	PT_DY2GNA83_7316-8419_Solid Tissue_Deceased	7316-8419	MB, SHH delta	MB, SHH	TP53 wildtype	Methylation
PT_SBSXK3XB	BS_63JEXTS8	PT_SBSXK3XB_7316-8430_Solid Tissue_Initial CNS Tumor	7316-8430	MB, SHH delta	MB, SHH	TP53 wildtype	Methylation
PT_9S6WMQ92	BS_6A72E1PH_PHOS	PT_9S6WMQ92_7316-333_Solid Tissue_Progressive	7316-333	MB, SHH alpha		TP53 loss	Methylation
PT_9S6WMQ92	BS_6A72E1PH_WCP	PT_9S6WMQ92_7316-333_Solid Tissue_Progressive	7316-333	MB, SHH alpha		TP53 loss	Methylation
PT_T0MRCE9A	BS_6AAJ8JBD	PT_T0MRCE9A_7316-8053_Solid Tissue_Deceased	7316-8053	MB, SHH alpha		TP53 wildtype	Genomic/Expression
PT_MYNKT1TK	BS_6P8GWSCZ	PT_MYNKT1TK_7316-9075_Solid Tissue_Deceased	7316-9075	MB, SHH beta		TP53 activation	Genomic/Expression
PT_J6CREPMB	BS_6W0VHGQE	PT_J6CREPMB_7316-6528_Solid Tissue_Initial CNS Tumor	7316-6528	MB, SHH beta	MB, SHH	TP53 wildtype	Methylation
PT_PHY9WJR1	BS_6YWZ165E	PT_PHY9WJR1_7316-4283_Solid Tissue_Initial CNS Tumor	7316-4283	MB, SHH beta	MB, SHH	TP53 wildtype	Methylation
PT_GH6HM5QF	BS_70FKSKM9	PT_GH6HM5QF_7316-3202_Solid Tissue_Initial CNS Tumor	7316-3202	MB, SHH gamma		TP53 wildtype	Genomic/Expression
PT_T0MRCE9A	BS_765VDA4Q	PT_T0MRCE9A_7316-8053_Solid Tissue_Deceased	7316-8053	MB, SHH alpha		TP53 wildtype	Genomic/Expression
PT_NCDHZ8H8	BS_7C40TRCY	PT_NCDHZ8H8_7316-2780_Solid Tissue_Initial CNS Tumor	7316-2780	MB, SHH beta	MB, SHH	TP53 wildtype	Methylation
PT_DY2GNA83	BS_7D5JNF95	PT_DY2GNA83_7316-8419_Solid Tissue_Deceased	7316-8419	MB, SHH delta	MB, SHH	TP53 wildtype	Methylation
PT_M39RC0Y1	BS_7J3TGDGX	PT_M39RC0Y1_7316-4523_Solid Tissue_Initial CNS Tumor	7316-4523	MB, SHH beta	MB, SHH	TP53 wildtype	Methylation
PT_H9QTP1JF	BS_7SMY657N	PT_H9QTP1JF_7316-4162_Solid Tissue_Progressive	7316-4162	MB, SHH alpha		TP53 wildtype	Genomic/Expression
PT_T0MRCE9A	BS_7SVNJTTG	PT_T0MRCE9A_7316-8053_Solid Tissue_Deceased	7316-8053	MB, SHH alpha		TP53 wildtype	Genomic/Expression
PT_M39RC0Y1	BS_7TMTHQ5X	PT_M39RC0Y1_7316-4523_Solid Tissue_Initial CNS Tumor	7316-4523	MB, SHH beta	MB, SHH	TP53 wildtype	Methylation
PT_CQ7EGCMB	BS_7XQRH69M	PT_CQ7EGCMB_7316-3809_Solid Tissue_Initial CNS Tumor	7316-3809	MB, SHH beta	MB, SHH	TP53 wildtype	Methylation
PT_XA98HG1C	BS_81SP2HX4	PT_XA98HG1C_7316-931_Solid Tissue_Initial CNS Tumor	7316-931	MB, SHH alpha		TP53 loss	Genomic/Expression
PT_MYNKT1TK	BS_83HGE3WV	PT_MYNKT1TK_7316-9075_Solid Tissue_Deceased	7316-9075	MB, SHH beta		TP53 activation	Genomic/Expression
PT_DY2GNA83	BS_8B2RAF9R	PT_DY2GNA83_7316-8419_Solid Tissue_Deceased	7316-8419	MB, SHH delta	MB, SHH	TP53 wildtype	Methylation
PT_GR8P8NY5	BS_8GW1TMV2	PT_GR8P8NY5_7316-178_Solid Tissue_Initial CNS Tumor	7316-178	MB, SHH alpha		TP53 wildtype	Genomic/Expression
PT_NTEKMKTX	BS_8KX1Y9WX	PT_NTEKMKTX_7316-1650_Solid Tissue_Initial CNS Tumor	7316-1650	MB, SHH gamma	MB, SHH	TP53 wildtype	Methylation
PT_62VNQ8C4	BS_8T7DZV2F	PT_62VNQ8C4_7316-968_Solid Tissue_Initial CNS Tumor	7316-968	MB, SHH		TP53 wildtype
PT_HM2GMT2H	BS_8YQGSMDK	PT_HM2GMT2H_7316-6_Solid Tissue_Initial CNS Tumor	7316-6	MB, SHH beta	MB, SHH	TP53 wildtype	Methylation
PT_T0MRCE9A	BS_91DFC8Z3	PT_T0MRCE9A_7316-8053_Solid Tissue_Deceased	7316-8053	MB, SHH alpha		TP53 wildtype	Genomic/Expression
PT_6H0WGQ6E	BS_91NSXESW	PT_6H0WGQ6E_7316-7503_Solid Tissue_Initial CNS Tumor	7316-7503	MB, SHH alpha	MB, SHH	TP53 wildtype	Methylation
PT_MYNKT1TK	BS_95ERKNCZ	PT_MYNKT1TK_7316-9075_Solid Tissue_Deceased	7316-9075	MB, SHH beta		TP53 activation	Genomic/Expression
PT_T0MRCE9A	BS_9ABXKE6Y	PT_T0MRCE9A_7316-8053_Solid Tissue_Deceased	7316-8053	MB, SHH alpha		TP53 wildtype	Genomic/Expression
PT_DTQE1NRN	BS_9AZ2YW9W	PT_DTQE1NRN_7316-4865_Solid Tissue_Initial CNS Tumor	7316-4865	MB, SHH gamma	MB, SHH	TP53 wildtype	Methylation
PT_3VQEVNDD	BS_9G7ETYHR	PT_3VQEVNDD_7316-1680_Solid Tissue_Initial CNS Tumor	7316-1680	MB, SHH beta	MB, SHH	TP53 wildtype	Methylation
PT_9DMMZ08D	BS_9QDA6XJM	PT_9DMMZ08D_7316-1676_Solid Tissue_Initial CNS Tumor	7316-1676	MB, SHH beta		TP53 loss	Genomic/Expression
PT_FWWRWTV2	BS_9QJ95K51	PT_FWWRWTV2_7316-2439_Solid Tissue_Initial CNS Tumor	7316-2439	MB, SHH gamma	MB, SHH	TP53 wildtype	Methylation
PT_MYNKT1TK	BS_9VB2SEYP	PT_MYNKT1TK_7316-9075_Solid Tissue_Deceased	7316-9075	MB, SHH beta		TP53 activation	Genomic/Expression
PT_T0MRCE9A	BS_9WNRPT1P	PT_T0MRCE9A_7316-8053_Solid Tissue_Deceased	7316-8053	MB, SHH alpha		TP53 wildtype	Genomic/Expression
PT_FN4GEEFR	BS_9Z5PWXZB	PT_FN4GEEFR_7316-729_Solid Tissue_Initial CNS Tumor	7316-729	MB, SHH delta	MB, SHH	TP53 wildtype	Methylation
PT_5JA1N2H4	BS_9ZTH8XZA	PT_5JA1N2H4_7316-839_Solid Tissue_Deceased	7316-839	MB, SHH gamma		TP53 wildtype	Methylation
PT_DY2GNA83	BS_A46S5GG6	PT_DY2GNA83_7316-8419_Solid Tissue_Deceased	7316-8419	MB, SHH delta	MB, SHH	TP53 wildtype	Methylation
PT_2N647SBA	BS_A83P2345	PT_2N647SBA_7316-6685_Solid Tissue_Initial CNS Tumor	7316-6685	MB, SHH delta	MB, SHH	TP53 wildtype	Methylation
PT_7WYPEC3Q	BS_AAHD7HKE	PT_7WYPEC3Q_7316-5881_Solid Tissue_Progressive	7316-5881	MB, SHH gamma	MB, SHH	TP53 wildtype	Methylation
PT_2WSNYKAC	BS_AB2YMESE	PT_2WSNYKAC_7316-5320_Solid Tissue_Initial CNS Tumor	7316-5320	MB, SHH delta	MB, SHH	TP53 wildtype	Methylation
PT_J6CREPMB	BS_ABMPSB4H	PT_J6CREPMB_7316-6528_Solid Tissue_Initial CNS Tumor	7316-6528	MB, SHH beta	MB, SHH	TP53 wildtype	Methylation
PT_PABK01H0	BS_AM70R8RG	PT_PABK01H0_7316-1669_Solid Tissue_Initial CNS Tumor	7316-1669	MB, SHH beta	MB, SHH	TP53 wildtype	Methylation
PT_3VQEVNDD	BS_AMZ70B6F	PT_3VQEVNDD_7316-1680_Solid Tissue_Initial CNS Tumor	7316-1680	MB, SHH beta	MB, SHH	TP53 wildtype	Methylation
PT_MYNKT1TK	BS_AQFQBR2R	PT_MYNKT1TK_7316-9075_Solid Tissue_Deceased	7316-9075	MB, SHH beta		TP53 activation	Genomic/Expression
PT_MYNKT1TK	BS_ATN1ZVEX	PT_MYNKT1TK_7316-9075_Solid Tissue_Deceased	7316-9075	MB, SHH beta		TP53 activation	Genomic/Expression
PT_T0MRCE9A	BS_AYYWDHWJ	PT_T0MRCE9A_7316-8053_Solid Tissue_Deceased	7316-8053	MB, SHH alpha		TP53 wildtype	Genomic/Expression
PT_M26VF62B	BS_B1YQHE16	PT_M26VF62B_7316-3124_Solid Tissue_Initial CNS Tumor	7316-3124	MB, SHH beta	MB, SHH	TP53 wildtype	Methylation
PT_T0MRCE9A	BS_B3JHHP3X	PT_T0MRCE9A_7316-8053_Solid Tissue_Deceased	7316-8053	MB, SHH alpha		TP53 wildtype	Genomic/Expression
PT_PTTBTPS6	BS_B5V3KSQY	PT_PTTBTPS6_7316-9028_Solid Tissue_Recurrence	7316-9028	MB, SHH alpha		TP53 activation	Genomic/Expression
PT_YV2S3ES7	BS_BA6AZWB3	PT_YV2S3ES7_7316-182_Solid Tissue_Initial CNS Tumor	7316-182	MB, SHH delta		TP53 wildtype	Genomic/Expression
PT_BA38VR93	BS_BE6EZQHP	PT_BA38VR93_7316-6522_Solid Tissue_Initial CNS Tumor	7316-6522	MB, SHH delta		TP53 wildtype	Genomic/Expression
PT_6H0WGQ6E	BS_BGMFE63Q	PT_6H0WGQ6E_7316-7503_Solid Tissue_Initial CNS Tumor	7316-7503	MB, SHH alpha	MB, SHH	TP53 wildtype	Methylation
PT_FN4GEEFR	BS_BPWEFR89	PT_FN4GEEFR_7316-729_Solid Tissue_Initial CNS Tumor	7316-729	MB, SHH delta	MB, SHH	TP53 wildtype	Methylation
PT_DACV00WF	BS_BVSW4GTG	PT_DACV00WF_7316-489_Solid Tissue_Initial CNS Tumor	7316-489	MB, SHH gamma		TP53 wildtype	Genomic/Expression
PT_FN4GEEFR	BS_BX8AR74E	PT_FN4GEEFR_7316-729_Solid Tissue_Initial CNS Tumor	7316-729	MB, SHH delta	MB, SHH	TP53 wildtype	Methylation
PT_DY2GNA83	BS_C08DKZFP	PT_DY2GNA83_7316-8419_Solid Tissue_Deceased	7316-8419	MB, SHH delta	MB, SHH	TP53 wildtype	Methylation
PT_Q0N3AG4D	BS_C0GQVFWA	PT_Q0N3AG4D_7316-9804_Solid Tissue_Initial CNS Tumor	7316-9804	MB, SHH gamma		TP53 wildtype	Genomic/Expression
PT_S0XSZAF2	BS_C7G3F912	PT_S0XSZAF2_7316-8068_Solid Tissue_Initial CNS Tumor	7316-8068	MB, SHH gamma	MB, SHH	TP53 wildtype	Methylation
PT_2S6A3RV8	BS_C8RVHTVV	PT_2S6A3RV8_7316-2711_Solid Tissue_Initial CNS Tumor	7316-2711	MB, SHH		TP53 loss
PT_T93J9EGZ	BS_CAQMF903	PT_T93J9EGZ_7316-2196_Solid Tissue_Initial CNS Tumor	7316-2196	MB, SHH gamma	MB, SHH	TP53 wildtype	Methylation
PT_FSPXH4P9	BS_CG6R2RED	PT_FSPXH4P9_C4105494-Tumor_Solid Tissue_Initial CNS Tumor	C4105494-Tumor	MB, SHH alpha		TP53 wildtype	Genomic/Expression
PT_GR8P8NY5	BS_CHXG6FC2	PT_GR8P8NY5_7316-178_Solid Tissue_Initial CNS Tumor	7316-178	MB, SHH alpha		TP53 wildtype	Genomic/Expression
PT_V0C2E99Z	BS_CN0GW92K	PT_V0C2E99Z_7316-6991_Solid Tissue_Initial CNS Tumor	7316-6991	MB, SHH alpha	MB, SHH	TP53 wildtype	Methylation
PT_MYNKT1TK	BS_CRR6RTMG	PT_MYNKT1TK_7316-9075_Solid Tissue_Deceased	7316-9075	MB, SHH beta		TP53 activation	Genomic/Expression
PT_EGGY1XC0	BS_CSY11X7E	PT_EGGY1XC0_7316-2865_Solid Tissue_Initial CNS Tumor	7316-2865	MB, SHH gamma		TP53 wildtype	Genomic/Expression
PT_KNJDVV4K	BS_CT0QDRYM	PT_KNJDVV4K_7316-4681_Solid Tissue_Initial CNS Tumor	7316-4681	MB, SHH alpha		TP53 wildtype	Genomic/Expression
PT_WF4Q4SF2	BS_CT6SWVVA	PT_WF4Q4SF2_7316-8860_Solid Tissue_Initial CNS Tumor	7316-8860	MB, SHH alpha	MB, SHH	TP53 wildtype	Methylation
PT_T0MRCE9A	BS_CX25HQBY	PT_T0MRCE9A_7316-8053_Solid Tissue_Deceased	7316-8053	MB, SHH alpha		TP53 wildtype	Genomic/Expression
PT_PTTBTPS6	BS_CZNXC2S4	PT_PTTBTPS6_7316-9028_Solid Tissue_Recurrence	7316-9028	MB, SHH alpha		TP53 activation	Genomic/Expression
PT_7WYPEC3Q	BS_D46WVFCP	PT_7WYPEC3Q_7316-4529_Solid Tissue_Initial CNS Tumor	7316-4529	MB, SHH gamma		TP53 wildtype	Genomic/Expression
PT_1NZGDP3P	BS_D78QCZ0H	PT_1NZGDP3P_7316-1104_Solid Tissue_Initial CNS Tumor	7316-1104	MB, SHH		TP53 wildtype
PT_NCDHZ8H8	BS_DGG7YE8R	PT_NCDHZ8H8_7316-2780_Solid Tissue_Initial CNS Tumor	7316-2780	MB, SHH beta	MB, SHH	TP53 wildtype	Methylation
PT_BAH54SVM	BS_DKF4CQB4	PT_BAH54SVM_7316-7965_Derived Cell Line_Initial CNS Tumor_Serum-based_10	7316-7965	MB, SHH gamma		TP53 wildtype	Genomic/Expression
PT_VW5Y6N97	BS_DPRBAXTR	PT_VW5Y6N97_7316-5515_Solid Tissue_Initial CNS Tumor	7316-5515	MB, SHH alpha	MB, SHH	TP53 wildtype	Methylation
PT_6H0WGQ6E	BS_DSXA9WZK	PT_6H0WGQ6E_7316-7503_Solid Tissue_Initial CNS Tumor	7316-7503	MB, SHH alpha	MB, SHH	TP53 wildtype	Methylation
PT_WWZ2Q14R	BS_DVQYQSVW	PT_WWZ2Q14R_7316-3138_Solid Tissue_Initial CNS Tumor	7316-3138	MB, SHH gamma	MB, SHH	TP53 wildtype	Methylation
PT_FN4GEEFR	BS_E1VJCEWB	PT_FN4GEEFR_7316-3010_Solid Tissue_Progressive	7316-3010	MB, SHH delta	MB, SHH	TP53 wildtype	Methylation
PT_XA98HG1C	BS_E3XEYGQX	PT_XA98HG1C_7316-3023_Solid Tissue_Progressive	7316-3023	MB, SHH alpha		TP53 loss	Methylation
PT_M91MGM4K	BS_E67QTP84	PT_M91MGM4K_7316-8938_Solid Tissue_Initial CNS Tumor	7316-8938	MB, SHH gamma		TP53 wildtype	Genomic/Expression
PT_0NMQYN1W	BS_ENP5SS80	PT_0NMQYN1W_C4122468-Tumor_Solid Tissue_Initial CNS Tumor	C4122468-Tumor	MB, SHH beta		TP53 wildtype	Genomic/Expression
PT_QF2ZH1V5	BS_EQKYB3JB	PT_QF2ZH1V5_7316-680_Solid Tissue_Initial CNS Tumor	7316-680	MB, SHH gamma	MB, SHH	TP53 wildtype	Methylation
PT_QF2ZH1V5	BS_ESEAV1TN	PT_QF2ZH1V5_7316-680_Solid Tissue_Initial CNS Tumor	7316-680	MB, SHH gamma	MB, SHH	TP53 wildtype	Methylation
PT_Q0N3AG4D	BS_EV2TNYDQ	PT_Q0N3AG4D_7316-9804_Solid Tissue_Initial CNS Tumor	7316-9804	MB, SHH gamma		TP53 wildtype	Genomic/Expression
PT_9S6WMQ92	BS_EZZZ4AQH	PT_9S6WMQ92_7316-278_Solid Tissue_Initial CNS Tumor	7316-278	MB, SHH alpha		TP53 loss	Methylation
PT_MYNKT1TK	BS_F8F0EYRG	PT_MYNKT1TK_7316-9075_Solid Tissue_Deceased	7316-9075	MB, SHH beta		TP53 activation	Genomic/Expression
PT_9S6WMQ92	BS_FCAKKZ20	PT_9S6WMQ92_7316-95_Solid Tissue_Progressive	7316-95	MB, SHH alpha		TP53 loss	Genomic/Expression
PT_0KTVJ74J	BS_FHM1TKTT	PT_0KTVJ74J_7316-7135_Solid Tissue_Deceased	7316-7135	MB, SHH		TP53 wildtype
PT_PHY9WJR1	BS_FJRZJ4RS	PT_PHY9WJR1_7316-4283_Solid Tissue_Initial CNS Tumor	7316-4283	MB, SHH beta	MB, SHH	TP53 wildtype	Methylation
PT_RM8V31DA	BS_FM94M3PS	PT_RM8V31DA_7316-5539_Solid Tissue_Initial CNS Tumor	7316-5539	MB, SHH alpha		TP53 wildtype	Genomic/Expression
PT_J6CREPMB	BS_FVX5BSXD	PT_J6CREPMB_7316-6528_Solid Tissue_Initial CNS Tumor	7316-6528	MB, SHH beta	MB, SHH	TP53 wildtype	Methylation
PT_9DMMZ08D	BS_FVYBGMG1	PT_9DMMZ08D_7316-1676_Solid Tissue_Initial CNS Tumor	7316-1676	MB, SHH beta		TP53 loss	Genomic/Expression
PT_XA98HG1C	BS_FZ2SY1NJ	PT_XA98HG1C_7316-3023_Solid Tissue_Progressive	7316-3023	MB, SHH alpha		TP53 loss	Methylation
PT_H3WWDMW9	BS_FZ3J46KM	PT_H3WWDMW9_7316-2118_Solid Tissue_Deceased	7316-2118	MB, SHH beta	MB, SHH	TP53 wildtype	Methylation
PT_CXT81GRM	BS_GS1KR5PK	PT_CXT81GRM_7316-1772_Solid Tissue_Deceased	7316-1772	MB, SHH beta		TP53 loss	Genomic/Expression
PT_KNJDVV4K	BS_GY8AVNHY	PT_KNJDVV4K_7316-4681_Solid Tissue_Initial CNS Tumor	7316-4681	MB, SHH alpha		TP53 wildtype	Genomic/Expression
PT_DY2GNA83	BS_GZ5QQYZ7	PT_DY2GNA83_7316-8419_Solid Tissue_Deceased	7316-8419	MB, SHH delta	MB, SHH	TP53 wildtype	Methylation
PT_9DMMZ08D	BS_H174820R	PT_9DMMZ08D_7316-1666_Solid Tissue_Initial CNS Tumor	7316-1666	MB, SHH beta		TP53 wildtype	Genomic/Expression
PT_BABHMV9E	BS_H7AWWS55	PT_BABHMV9E_C4123821-Tumor_Solid Tissue_Recurrence	C4123821-Tumor	MB, SHH alpha		TP53 loss	Genomic/Expression
PT_CXT81GRM	BS_HFT54EAA_PHOS	PT_CXT81GRM_7316-1772_Solid Tissue_Deceased	7316-1772	MB, SHH beta		TP53 loss	Genomic/Expression
PT_CXT81GRM	BS_HFT54EAA_WCP	PT_CXT81GRM_7316-1772_Solid Tissue_Deceased	7316-1772	MB, SHH beta		TP53 loss	Genomic/Expression
PT_3VQEVNDD	BS_HMWNCF3E	PT_3VQEVNDD_7316-1680_Solid Tissue_Initial CNS Tumor	7316-1680	MB, SHH beta	MB, SHH	TP53 wildtype	Methylation
PT_Q0N3AG4D	BS_HP7S6Y13	PT_Q0N3AG4D_7316-9804_Solid Tissue_Initial CNS Tumor	7316-9804	MB, SHH gamma		TP53 wildtype	Genomic/Expression
PT_CQ7EGCMB	BS_HR5ZGJ2N	PT_CQ7EGCMB_7316-3809_Solid Tissue_Initial CNS Tumor	7316-3809	MB, SHH beta	MB, SHH	TP53 wildtype	Methylation
PT_MSWWCWZP	BS_HRAPJC76	PT_MSWWCWZP_C4120869-Tumor_Solid Tissue_Recurrence	C4120869-Tumor	MB, SHH		TP53 loss
PT_MYNKT1TK	BS_HT74FBJ2	PT_MYNKT1TK_7316-9075_Solid Tissue_Deceased	7316-9075	MB, SHH beta		TP53 activation	Genomic/Expression
PT_XA98HG1C	BS_HX5E17Y4	PT_XA98HG1C_7316-931_Solid Tissue_Initial CNS Tumor	7316-931	MB, SHH alpha		TP53 loss	Genomic/Expression
PT_0WMP712K	BS_J1AB8PMA	PT_0WMP712K_7316-922_Solid Tissue_Initial CNS Tumor	7316-922	MB, SHH beta	MB, SHH	TP53 wildtype	Methylation
PT_M91MGM4K	BS_JDDMWG64	PT_M91MGM4K_7316-8938_Solid Tissue_Initial CNS Tumor	7316-8938	MB, SHH gamma		TP53 wildtype	Genomic/Expression
PT_9S6WMQ92	BS_JDXF6RSR_PHOS	PT_9S6WMQ92_7316-278_Solid Tissue_Initial CNS Tumor	7316-278	MB, SHH alpha		TP53 loss	Methylation
PT_9S6WMQ92	BS_JDXF6RSR_WCP	PT_9S6WMQ92_7316-278_Solid Tissue_Initial CNS Tumor	7316-278	MB, SHH alpha		TP53 loss	Methylation
PT_2WSNYKAC	BS_JGBJTPDA	PT_2WSNYKAC_7316-5320_Solid Tissue_Initial CNS Tumor	7316-5320	MB, SHH delta	MB, SHH	TP53 wildtype	Methylation
PT_XA98HG1C	BS_JK0C3366	PT_XA98HG1C_7316-3023_Solid Tissue_Progressive	7316-3023	MB, SHH alpha		TP53 loss	Methylation
PT_C9F2B4QF	BS_JMMPW4G3	PT_C9F2B4QF_7316-4270_Solid Tissue_Initial CNS Tumor	7316-4270	MB, SHH delta	MB, SHH	TP53 wildtype	Methylation
PT_PHY9WJR1	BS_JPHWQ1TV	PT_PHY9WJR1_7316-4283_Solid Tissue_Initial CNS Tumor	7316-4283	MB, SHH beta	MB, SHH	TP53 wildtype	Methylation
PT_YV2S3ES7	BS_JSNJZERZ	PT_YV2S3ES7_7316-182_Solid Tissue_Initial CNS Tumor	7316-182	MB, SHH delta		TP53 wildtype	Genomic/Expression
PT_0KTVJ74J	BS_K5XA5N93	PT_0KTVJ74J_7316-7135_Solid Tissue_Deceased	7316-7135	MB, SHH		TP53 wildtype
PT_GH6HM5QF	BS_K81DR8XG	PT_GH6HM5QF_7316-3202_Solid Tissue_Initial CNS Tumor	7316-3202	MB, SHH gamma		TP53 wildtype	Genomic/Expression
PT_0WMP712K	BS_KAZENYZE	PT_0WMP712K_7316-922_Solid Tissue_Initial CNS Tumor	7316-922	MB, SHH beta	MB, SHH	TP53 wildtype	Methylation
PT_W5PW7QVB	BS_KC9C1TP7	PT_W5PW7QVB_7316-6361_Solid Tissue_Initial CNS Tumor	7316-6361	MB, SHH gamma	MB, SHH	TP53 wildtype	Methylation
PT_7WYPEC3Q	BS_KEWYG829	PT_7WYPEC3Q_7316-5881_Solid Tissue_Progressive	7316-5881	MB, SHH gamma	MB, SHH	TP53 wildtype	Methylation
PT_9DMMZ08D	BS_KGHBXZE6	PT_9DMMZ08D_7316-1666_Solid Tissue_Initial CNS Tumor	7316-1666	MB, SHH beta		TP53 wildtype	Genomic/Expression
PT_T0MRCE9A	BS_KQZY3ZRV	PT_T0MRCE9A_7316-8053_Solid Tissue_Deceased	7316-8053	MB, SHH alpha		TP53 wildtype	Genomic/Expression
PT_S4A0R1PM	BS_M15PW2N0	PT_S4A0R1PM_7316-2699_Solid Tissue_Initial CNS Tumor	7316-2699	MB, SHH delta	MB, SHH	TP53 wildtype	Methylation
PT_HM2GMT2H	BS_M1MPGKYJ	PT_HM2GMT2H_7316-6_Solid Tissue_Initial CNS Tumor	7316-6	MB, SHH beta	MB, SHH	TP53 wildtype	Methylation
PT_BABHMV9E	BS_MH8RAG4A	PT_BABHMV9E_C4123821-Tumor_Solid Tissue_Recurrence	C4123821-Tumor	MB, SHH alpha		TP53 loss	Genomic/Expression
PT_GH6HM5QF	BS_MR7DZ7D0	PT_GH6HM5QF_7316-3202_Solid Tissue_Initial CNS Tumor	7316-3202	MB, SHH gamma		TP53 wildtype	Genomic/Expression
PT_KNJDVV4K	BS_N1R1VSAG	PT_KNJDVV4K_7316-4681_Solid Tissue_Initial CNS Tumor	7316-4681	MB, SHH alpha		TP53 wildtype	Genomic/Expression
PT_9KRSSPSF	BS_N30XYWEN	PT_9KRSSPSF_7316-520_Solid Tissue_Initial CNS Tumor	7316-520	MB, SHH delta	MB, SHH	TP53 wildtype	Methylation
PT_HM2GMT2H	BS_N4NR2VYM_PHOS	PT_HM2GMT2H_7316-6_Solid Tissue_Initial CNS Tumor	7316-6	MB, SHH beta	MB, SHH	TP53 wildtype	Methylation
PT_HM2GMT2H	BS_N4NR2VYM_WCP	PT_HM2GMT2H_7316-6_Solid Tissue_Initial CNS Tumor	7316-6	MB, SHH beta	MB, SHH	TP53 wildtype	Methylation
PT_S4A0R1PM	BS_NBY54GNQ	PT_S4A0R1PM_7316-2699_Solid Tissue_Initial CNS Tumor	7316-2699	MB, SHH delta	MB, SHH	TP53 wildtype	Methylation
PT_6XT5HH0S	BS_NFFXTCR6	PT_6XT5HH0S_7316-9450_Solid Tissue_Initial CNS Tumor	7316-9450	MB, SHH gamma		TP53 activation	Methylation
PT_DY2GNA83	BS_NHDD620E	PT_DY2GNA83_7316-8419_Solid Tissue_Deceased	7316-8419	MB, SHH delta	MB, SHH	TP53 wildtype	Methylation
PT_VW5Y6N97	BS_NK7H671N	PT_VW5Y6N97_7316-5515_Solid Tissue_Initial CNS Tumor	7316-5515	MB, SHH alpha	MB, SHH	TP53 wildtype	Methylation
PT_Q0N3AG4D	BS_NK9XQ95W	PT_Q0N3AG4D_7316-9804_Solid Tissue_Initial CNS Tumor	7316-9804	MB, SHH gamma		TP53 wildtype	Genomic/Expression
PT_T0MRCE9A	BS_NKCEJ5YG	PT_T0MRCE9A_7316-8053_Solid Tissue_Deceased	7316-8053	MB, SHH alpha		TP53 wildtype	Genomic/Expression
PT_DY2GNA83	BS_NV2GCZZC	PT_DY2GNA83_7316-8419_Solid Tissue_Deceased	7316-8419	MB, SHH delta	MB, SHH	TP53 wildtype	Methylation
PT_W4M7YD0J	BS_P14GK1PS	PT_W4M7YD0J_7316-7598_Solid Tissue_Initial CNS Tumor	7316-7598	MB, SHH alpha		TP53 loss	Genomic/Expression
PT_W4M7YD0J	BS_P3NDA9Z7	PT_W4M7YD0J_7316-7598_Solid Tissue_Initial CNS Tumor	7316-7598	MB, SHH alpha		TP53 loss	Genomic/Expression
PT_2WSNYKAC	BS_P3VBY9TH	PT_2WSNYKAC_7316-5320_Solid Tissue_Initial CNS Tumor	7316-5320	MB, SHH delta	MB, SHH	TP53 wildtype	Methylation
PT_GR8P8NY5	BS_P99S85CY	PT_GR8P8NY5_7316-178_Solid Tissue_Initial CNS Tumor	7316-178	MB, SHH alpha		TP53 wildtype	Genomic/Expression
PT_CQ7EGCMB	BS_PJ08ZW9A	PT_CQ7EGCMB_7316-3809_Solid Tissue_Initial CNS Tumor	7316-3809	MB, SHH beta	MB, SHH	TP53 wildtype	Methylation
PT_6XT5HH0S	BS_PR38DGDZ	PT_6XT5HH0S_7316-9450_Solid Tissue_Initial CNS Tumor	7316-9450	MB, SHH gamma		TP53 activation	Methylation
PT_WF4Q4SF2	BS_PRKJWXS8	PT_WF4Q4SF2_7316-8860_Solid Tissue_Initial CNS Tumor	7316-8860	MB, SHH alpha	MB, SHH	TP53 wildtype	Methylation
PT_DACV00WF	BS_PVZJCXS1	PT_DACV00WF_7316-489_Solid Tissue_Initial CNS Tumor	7316-489	MB, SHH gamma		TP53 wildtype	Genomic/Expression
PT_2S6A3RV8	BS_PYTJAVWN	PT_2S6A3RV8_7316-2711_Solid Tissue_Initial CNS Tumor	7316-2711	MB, SHH		TP53 loss
PT_NTEKMKTX	BS_PYVPKH11	PT_NTEKMKTX_7316-1650_Solid Tissue_Initial CNS Tumor	7316-1650	MB, SHH gamma	MB, SHH	TP53 wildtype	Methylation
PT_KNJDVV4K	BS_Q18M2SR6	PT_KNJDVV4K_7316-4681_Solid Tissue_Initial CNS Tumor	7316-4681	MB, SHH alpha		TP53 wildtype	Genomic/Expression
PT_WWZ2Q14R	BS_Q1AHDMR6	PT_WWZ2Q14R_7316-3138_Solid Tissue_Initial CNS Tumor	7316-3138	MB, SHH gamma	MB, SHH	TP53 wildtype	Methylation
PT_9S6WMQ92	BS_Q400D66E	PT_9S6WMQ92_7316-333_Solid Tissue_Progressive	7316-333	MB, SHH alpha		TP53 loss	Methylation
PT_YV2S3ES7	BS_Q7PP5YJN	PT_YV2S3ES7_7316-182_Solid Tissue_Initial CNS Tumor	7316-182	MB, SHH delta		TP53 wildtype	Genomic/Expression
PT_HM2GMT2H	BS_QA7J7BJW	PT_HM2GMT2H_7316-6_Solid Tissue_Initial CNS Tumor	7316-6	MB, SHH beta	MB, SHH	TP53 wildtype	Methylation
PT_2N647SBA	BS_QB75G19J	PT_2N647SBA_7316-6685_Solid Tissue_Initial CNS Tumor	7316-6685	MB, SHH delta	MB, SHH	TP53 wildtype	Methylation
PT_T0MRCE9A	BS_QYHHN0W2	PT_T0MRCE9A_7316-8053_Solid Tissue_Deceased	7316-8053	MB, SHH alpha		TP53 wildtype	Genomic/Expression
PT_RM8V31DA	BS_R06ABMXP	PT_RM8V31DA_7316-5539_Solid Tissue_Initial CNS Tumor	7316-5539	MB, SHH alpha		TP53 wildtype	Genomic/Expression
PT_XA98HG1C	BS_R5VHX8G2_PHOS	PT_XA98HG1C_7316-931_Solid Tissue_Initial CNS Tumor	7316-931	MB, SHH alpha		TP53 loss	Genomic/Expression
PT_XA98HG1C	BS_R5VHX8G2_WCP	PT_XA98HG1C_7316-931_Solid Tissue_Initial CNS Tumor	7316-931	MB, SHH alpha		TP53 loss	Genomic/Expression
PT_EGGY1XC0	BS_R6WNEEE4	PT_EGGY1XC0_7316-2865_Solid Tissue_Initial CNS Tumor	7316-2865	MB, SHH gamma		TP53 wildtype	Genomic/Expression
PT_V0C2E99Z	BS_R8820GP1	PT_V0C2E99Z_7316-6991_Solid Tissue_Initial CNS Tumor	7316-6991	MB, SHH alpha	MB, SHH	TP53 wildtype	Methylation
PT_6H0WGQ6E	BS_R8F3DR5F	PT_6H0WGQ6E_7316-7503_Solid Tissue_Initial CNS Tumor	7316-7503	MB, SHH alpha	MB, SHH	TP53 wildtype	Methylation
PT_WWZ2Q14R	BS_RCC8BXVE	PT_WWZ2Q14R_7316-3138_Solid Tissue_Initial CNS Tumor	7316-3138	MB, SHH gamma	MB, SHH	TP53 wildtype	Methylation
PT_NTEKMKTX	BS_RD4D5F9F	PT_NTEKMKTX_7316-1650_Solid Tissue_Initial CNS Tumor	7316-1650	MB, SHH gamma	MB, SHH	TP53 wildtype	Methylation
PT_MYNKT1TK	BS_RG9W7TH4	PT_MYNKT1TK_7316-9075_Solid Tissue_Deceased	7316-9075	MB, SHH beta		TP53 activation	Genomic/Expression
PT_2N647SBA	BS_RN36XFYH	PT_2N647SBA_7316-6685_Solid Tissue_Initial CNS Tumor	7316-6685	MB, SHH delta	MB, SHH	TP53 wildtype	Methylation
PT_CXT81GRM	BS_RRMTKV48	PT_CXT81GRM_7316-1772_Solid Tissue_Deceased	7316-1772	MB, SHH beta		TP53 loss	Genomic/Expression
PT_GR8P8NY5	BS_RSRPX3S8	PT_GR8P8NY5_7316-178_Solid Tissue_Initial CNS Tumor	7316-178	MB, SHH alpha		TP53 wildtype	Genomic/Expression
PT_EGGY1XC0	BS_RWHC2Y7G	PT_EGGY1XC0_7316-2865_Solid Tissue_Initial CNS Tumor	7316-2865	MB, SHH gamma		TP53 wildtype	Genomic/Expression
PT_GFGHFJ3S	BS_S26W7E5B	PT_GFGHFJ3S_7316-4694_Solid Tissue_Initial CNS Tumor	7316-4694	MB, SHH beta	MB, SHH	TP53 wildtype	Methylation
PT_NCDHZ8H8	BS_S2QR3V7R	PT_NCDHZ8H8_7316-2780_Solid Tissue_Initial CNS Tumor	7316-2780	MB, SHH beta	MB, SHH	TP53 wildtype	Methylation
PT_5JA1N2H4	BS_S69QZAJR	PT_5JA1N2H4_7316-839_Solid Tissue_Deceased	7316-839	MB, SHH gamma		TP53 wildtype	Methylation
PT_9S6WMQ92	BS_S6Q7NKA3	PT_9S6WMQ92_7316-333_Solid Tissue_Progressive	7316-333	MB, SHH alpha		TP53 loss	Methylation
PT_M26VF62B	BS_SDV5CN6V	PT_M26VF62B_7316-3124_Solid Tissue_Initial CNS Tumor	7316-3124	MB, SHH beta	MB, SHH	TP53 wildtype	Methylation
PT_GFGHFJ3S	BS_SRX5AC1J	PT_GFGHFJ3S_7316-4694_Solid Tissue_Initial CNS Tumor	7316-4694	MB, SHH beta	MB, SHH	TP53 wildtype	Methylation
PT_DY2GNA83	BS_SVAPR74G	PT_DY2GNA83_7316-8419_Solid Tissue_Deceased	7316-8419	MB, SHH delta	MB, SHH	TP53 wildtype	Methylation
PT_6XT5HH0S	BS_SWRH6FKE	PT_6XT5HH0S_7316-9450_Solid Tissue_Initial CNS Tumor	7316-9450	MB, SHH gamma		TP53 activation	Methylation
PT_GR8P8NY5	BS_T1BECW62	PT_GR8P8NY5_7316-178_Solid Tissue_Initial CNS Tumor	7316-178	MB, SHH alpha		TP53 wildtype	Genomic/Expression
PT_BAH54SVM	BS_T5N6GWXH	PT_BAH54SVM_7316-7965_Derived Cell Line_Initial CNS Tumor_Serum-based_10	7316-7965	MB, SHH gamma		TP53 wildtype	Genomic/Expression
PT_C9F2B4QF	BS_TEC3PGQ0	PT_C9F2B4QF_7316-4270_Solid Tissue_Initial CNS Tumor	7316-4270	MB, SHH delta	MB, SHH	TP53 wildtype	Methylation
PT_H9QTP1JF	BS_TFYBVE0A	PT_H9QTP1JF_7316-4162_Solid Tissue_Progressive	7316-4162	MB, SHH alpha		TP53 wildtype	Genomic/Expression
PT_Q0N3AG4D	BS_TJ3PZX1C	PT_Q0N3AG4D_7316-9804_Solid Tissue_Initial CNS Tumor	7316-9804	MB, SHH gamma		TP53 wildtype	Genomic/Expression
PT_PABK01H0	BS_TRDMP775	PT_PABK01H0_7316-1669_Solid Tissue_Initial CNS Tumor	7316-1669	MB, SHH beta	MB, SHH	TP53 wildtype	Methylation
PT_C9F2B4QF	BS_TVTTHYXP	PT_C9F2B4QF_7316-4270_Solid Tissue_Initial CNS Tumor	7316-4270	MB, SHH delta	MB, SHH	TP53 wildtype	Methylation
PT_9S6WMQ92	BS_TW8DQH8J	PT_9S6WMQ92_7316-278_Solid Tissue_Initial CNS Tumor	7316-278	MB, SHH alpha		TP53 loss	Methylation
PT_QF2ZH1V5	BS_V8M4STE2	PT_QF2ZH1V5_7316-680_Solid Tissue_Initial CNS Tumor	7316-680	MB, SHH gamma	MB, SHH	TP53 wildtype	Methylation
PT_H3WWDMW9	BS_V96WVE3Z	PT_H3WWDMW9_7316-2118_Solid Tissue_Deceased	7316-2118	MB, SHH beta	MB, SHH	TP53 wildtype	Methylation
PT_7WYPEC3Q	BS_VJF0JW0Y	PT_7WYPEC3Q_7316-4529_Solid Tissue_Initial CNS Tumor	7316-4529	MB, SHH gamma		TP53 wildtype	Genomic/Expression
PT_STRDJQ01	BS_VPBMDMQX	PT_STRDJQ01_7316-1038_Solid Tissue_Initial CNS Tumor	7316-1038	MB, SHH gamma	MB, SHH	TP53 wildtype	Methylation
PT_W5PW7QVB	BS_VQTNJ40N	PT_W5PW7QVB_7316-6361_Solid Tissue_Initial CNS Tumor	7316-6361	MB, SHH gamma	MB, SHH	TP53 wildtype	Methylation
PT_1NZGDP3P	BS_VT6C6N6K	PT_1NZGDP3P_7316-1104_Solid Tissue_Initial CNS Tumor	7316-1104	MB, SHH		TP53 wildtype
PT_0WMP712K	BS_VTCTNB27	PT_0WMP712K_7316-922_Solid Tissue_Initial CNS Tumor	7316-922	MB, SHH beta	MB, SHH	TP53 wildtype	Methylation
PT_2S6A3RV8	BS_VYQSFAKR	PT_2S6A3RV8_7316-2711_Solid Tissue_Initial CNS Tumor	7316-2711	MB, SHH		TP53 loss
PT_NF6R6YHR	BS_W12RTC66	PT_NF6R6YHR_7316-7064_Solid Tissue_Initial CNS Tumor	7316-7064	MB, SHH		TP53 wildtype
PT_T0MRCE9A	BS_W2EFWR50	PT_T0MRCE9A_7316-8053_Solid Tissue_Deceased	7316-8053	MB, SHH alpha		TP53 wildtype	Genomic/Expression
PT_XA98HG1C	BS_W644VEVE	PT_XA98HG1C_7316-3023_Solid Tissue_Progressive	7316-3023	MB, SHH alpha		TP53 loss	Methylation
PT_C3CKECKT	BS_W7379M7V	PT_C3CKECKT_C4114350-Tumor_Solid Tissue_Initial CNS Tumor	C4114350-Tumor	MB, SHH alpha		TP53 wildtype	Genomic/Expression
PT_SBSXK3XB	BS_WD3TDZBH	PT_SBSXK3XB_7316-8430_Solid Tissue_Initial CNS Tumor	7316-8430	MB, SHH delta	MB, SHH	TP53 wildtype	Methylation
PT_SBSXK3XB	BS_WF04GGTX	PT_SBSXK3XB_7316-8430_Solid Tissue_Initial CNS Tumor	7316-8430	MB, SHH delta	MB, SHH	TP53 wildtype	Methylation
PT_H3WWDMW9	BS_WH5HDE0A	PT_H3WWDMW9_7316-737_Solid Tissue_Initial CNS Tumor	7316-737	MB, SHH beta	MB, SHH	TP53 wildtype	Methylation
PT_DY2GNA83	BS_WJP330JF	PT_DY2GNA83_7316-8419_Solid Tissue_Deceased	7316-8419	MB, SHH delta	MB, SHH	TP53 wildtype	Methylation
PT_DY2GNA83	BS_WKJZJYBG	PT_DY2GNA83_7316-8419_Solid Tissue_Deceased	7316-8419	MB, SHH delta	MB, SHH	TP53 wildtype	Methylation
PT_NF6R6YHR	BS_WQN6CS9Q	PT_NF6R6YHR_7316-7064_Solid Tissue_Initial CNS Tumor	7316-7064	MB, SHH		TP53 wildtype
PT_9S6WMQ92	BS_WT82FTQX	PT_9S6WMQ92_7316-278_Solid Tissue_Initial CNS Tumor	7316-278	MB, SHH alpha		TP53 loss	Methylation
PT_9S6WMQ92	BS_WY5KYSHJ	PT_9S6WMQ92_7316-278_Solid Tissue_Initial CNS Tumor	7316-278	MB, SHH alpha		TP53 loss	Methylation
PT_WF4Q4SF2	BS_X2VRDBVG	PT_WF4Q4SF2_7316-8860_Solid Tissue_Initial CNS Tumor	7316-8860	MB, SHH alpha	MB, SHH	TP53 wildtype	Methylation
PT_CXT81GRM	BS_X3NSJQZJ	PT_CXT81GRM_7316-1772_Solid Tissue_Deceased	7316-1772	MB, SHH beta		TP53 loss	Genomic/Expression
PT_H3WWDMW9	BS_XB98DENV	PT_H3WWDMW9_7316-737_Solid Tissue_Initial CNS Tumor	7316-737	MB, SHH beta	MB, SHH	TP53 wildtype	Methylation
PT_H9QTP1JF	BS_XH4QH13B	PT_H9QTP1JF_7316-3334_Solid Tissue_Recurrence	7316-3334	MB, SHH alpha	MB, SHH	TP53 wildtype	Methylation
PT_0WMP712K	BS_XPV22DSD	PT_0WMP712K_7316-922_Solid Tissue_Initial CNS Tumor	7316-922	MB, SHH beta	MB, SHH	TP53 wildtype	Methylation
PT_T0MRCE9A	BS_XV5MXCGE	PT_T0MRCE9A_7316-8053_Solid Tissue_Deceased	7316-8053	MB, SHH alpha		TP53 wildtype	Genomic/Expression
PT_STRDJQ01	BS_Y0CPEZ59	PT_STRDJQ01_7316-1038_Solid Tissue_Initial CNS Tumor	7316-1038	MB, SHH gamma	MB, SHH	TP53 wildtype	Methylation
PT_9S6WMQ92	BS_Y3ADEFE5	PT_9S6WMQ92_7316-278_Solid Tissue_Initial CNS Tumor	7316-278	MB, SHH alpha		TP53 loss	Methylation
PT_6XT5HH0S	BS_Y646737X	PT_6XT5HH0S_7316-9450_Solid Tissue_Initial CNS Tumor	7316-9450	MB, SHH gamma		TP53 activation	Methylation
PT_7WYPEC3Q	BS_Y7PRDGED	PT_7WYPEC3Q_7316-4529_Solid Tissue_Initial CNS Tumor	7316-4529	MB, SHH gamma		TP53 wildtype	Genomic/Expression
PT_MYNKT1TK	BS_YBD8KGXQ	PT_MYNKT1TK_7316-9075_Solid Tissue_Deceased	7316-9075	MB, SHH beta		TP53 activation	Genomic/Expression
PT_BA38VR93	BS_YN6N4RCW	PT_BA38VR93_7316-6522_Solid Tissue_Initial CNS Tumor	7316-6522	MB, SHH delta		TP53 wildtype	Genomic/Expression
PT_DY2GNA83	BS_YQ09RJ0G	PT_DY2GNA83_7316-8419_Solid Tissue_Deceased	7316-8419	MB, SHH delta	MB, SHH	TP53 wildtype	Methylation
PT_0NMQYN1W	BS_YTMHB7J1	PT_0NMQYN1W_C4122468-Tumor_Solid Tissue_Initial CNS Tumor	C4122468-Tumor	MB, SHH beta		TP53 wildtype	Genomic/Expression
PT_MSWWCWZP	BS_YWHJY99A	PT_MSWWCWZP_C4120869-Tumor_Solid Tissue_Recurrence	C4120869-Tumor	MB, SHH		TP53 loss
PT_9S6WMQ92	BS_YYCD1C8F	PT_9S6WMQ92_7316-333_Solid Tissue_Progressive	7316-333	MB, SHH alpha		TP53 loss	Methylation
PT_V0C2E99Z	BS_Z5QBHB6Z	PT_V0C2E99Z_7316-6991_Solid Tissue_Initial CNS Tumor	7316-6991	MB, SHH alpha	MB, SHH	TP53 wildtype	Methylation
PT_MYNKT1TK	BS_Z7ADGXGV	PT_MYNKT1TK_7316-9075_Solid Tissue_Deceased	7316-9075	MB, SHH beta		TP53 activation	Genomic/Expression
PT_97EQQMT9	BS_ZDJB4BK4	PT_97EQQMT9_7316-3114_Solid Tissue_Initial CNS Tumor	7316-3114	MB, SHH alpha		TP53 loss	Genomic/Expression
PT_W4M7YD0J	BS_ZDJEXPYG	PT_W4M7YD0J_7316-7598_Solid Tissue_Initial CNS Tumor	7316-7598	MB, SHH alpha		TP53 loss	Genomic/Expression
PT_PTTBTPS6	BS_ZMZTCQRM	PT_PTTBTPS6_7316-9028_Solid Tissue_Recurrence	7316-9028	MB, SHH alpha		TP53 activation	Genomic/Expression
PT_9S6WMQ92	BS_ZR75EKKX	PT_9S6WMQ92_7316-95_Solid Tissue_Progressive	7316-95	MB, SHH alpha		TP53 loss	Genomic/Expression
PPTC_P0139	PPTC_0VBLCA6F	PPTC_P0139_ICb-9508MB_Patient Derived Xenograft_Primary Tumor	ICb-9508MB	MB, SHH		TP53 wildtype
PPTC_P0133	PPTC_KC0XYBEM	PPTC_P0133_ICb-3400MB_Patient Derived Xenograft_Relapse	ICb-3400MB	MB, SHH		TP53 wildtype
PPTC_P0136	PPTC_NYOCUDRG	PPTC_P0136_ICb-5610MB_Patient Derived Xenograft_Primary Tumor	ICb-5610MB	MB, SHH alpha		TP53 wildtype	Genomic/Expression
PPTC_P0140	PPTC_US2HAP7Z	PPTC_P0140_ICb-984MB_Patient Derived Xenograft_Primary Tumor	ICb-984MB	MB, SHH alpha		TP53 wildtype	Genomic/Expression
PPTC_P0121	PPTC_VBSQ8QPM	PPTC_P0121_ICb-1338MB_Patient Derived Xenograft_Primary Tumor	ICb-1338MB	MB, SHH		TP53 wildtype
PPTC_P0129	PPTC_WRUCBXTZ	PPTC_P0129_ICb-2123MB_Patient Derived Xenograft_Primary Tumor	ICb-2123MB	MB, SHH		TP53 wildtype
