## Supplementary material for "The Open Pediatric Cancer Project": TableS5

### Sheet: r_packages
R Package	Version
abind	1.4-5
annoFuse	0.90.0
annoFuseData	1.0.0
annotate	1.82.0
AnnotationDbi	1.66.0
AnnotationFilter	1.28.0
AnnotationHub	3.12.0
annotatr	1.30.0
aroma.light	3.34.0
arrow	16.1.0
askpass	1.2.0
assertthat	0.2.1
babelgene	22.9
backports	1.5.0
base64enc	0.1-3
beachmat	2.20.0
bedr	1.0.7
BH	1.84.0-0
Biobase	2.64.0
BiocFileCache	2.12.0
BiocGenerics	0.50.0
BiocIO	1.14.0
BiocManager	1.30.23
BiocParallel	1.38.0
BiocSingular	1.20.0
BiocStyle	2.30.0
BiocVersion	3.19.1
biomaRt	2.60.1
Biostrings	2.72.1
biovizBase	1.52.0
bit	4.0.5
bit64	4.0.5
bitops	1.0-7
blob	1.2.4
bookdown	0.39
brew	1.0-10
brio	1.1.5
broom	1.0.6
broom.helpers	1.15.0
BSgenome	1.72.0
BSgenome.Cfamiliaris.UCSC.canFam3	1.4.0
BSgenome.Hsapiens.1000genomes.hs37d5	0.99.1
BSgenome.Hsapiens.UCSC.hg19	1.4.3
BSgenome.Hsapiens.UCSC.hg38	1.4.5
BSgenome.Mmusculus.UCSC.mm10	1.4.3
bslib	0.7.0
cachem	1.1.0
callr	3.7.6
car	3.1-2
carData	3.0-5
caret	6.0-94
caTools	1.18.2
cellranger	1.1.0
checkmate	2.3.1
chron	2.3-61
circlize	0.4.9
cli	3.6.2
clipr	0.8.0
clock	0.7.0
clue	0.3-65
colorblindr	0.1.0
colorspace	2.1-0
combinat	0.0-8
ComICS	1.0.4
commonmark	1.9.1
ComplexHeatmap	2.20.0
conflicted	1.2.0
ConsensusTME	0.0.1.9000
corrplot	0.92
covr	3.6.4
cowplot	1.1.3
cpp11	0.4.7
crayon	1.5.2
credentials	2.0.1
crosstalk	1.2.1
crul	1.4.2
curl	5.2.1
d3r	1.1.0
data.table	1.15.4
data.tree	1.1.0
DBI	1.2.3
dbplyr	2.5.0
deconstructSigs	1.9.0
DelayedArray	0.30.1
DelayedMatrixStats	1.26.0
deldir	2.0-4
dendextend	1.17.1
desc	1.4.3
DESeq2	1.44.0
devtools	2.4.5
diagram	1.6.5
DiagrammeR	1.0.11
dichromat	2.0-0.1
diffobj	0.3.5
digest	0.6.35
DNAcopy	1.78.0
docopt	0.7.1
doParallel	1.0.17
doRNG	1.8.6
downlit	0.4.4
dplyr	1.1.4
dqrng	0.4.1
DT	0.33
dtplyr	1.3.1
duckdb	0.10.2
e1071	1.7-14
EDASeq	2.38.0
edgeR	4.2.2
ellipsis	0.3.2
EnsDb.Hsapiens.v86	2.99.0
ensembldb	2.28.1
EPIC	1.1.7
evaluate	0.24.0
exactRankTests	0.8-35
fansi	1.0.6
farver	2.1.2
fastmap	1.2.0
filelock	1.0.3
flextable	0.9.6
FNN	1.1.4
fontawesome	0.5.2
fontBitstreamVera	0.1.1
fontLiberation	0.1.0
fontquiver	0.2.1
forcats	1.0.0
foreach	1.5.2
formatR	1.14
Formula	1.2-5
fs	1.6.4
fst	0.9.8
fstcore	0.9.18
futile.logger	1.4.3
futile.options	1.0.1
future	1.33.2
future.apply	1.11.2
gargle	1.5.2
gdata	3.0.0
gdtools	0.3.7
genefilter	1.86.0
generics	0.1.3
GenomeInfoDb	1.40.1
GenomeInfoDbData	1.2.12
GenomicAlignments	1.40.0
GenomicFeatures	1.56.0
GenomicRanges	1.56.2
GenSA	1.1.14
GenVisR	1.36.0
gert	2.0.1
getopt	1.20.4
GetoptLong	1.0.5
gfonts	0.2.0
GGally	2.2.1
ggbio	1.52.0
ggfortify	0.4.17
ggplot2	3.5.1
ggpubr	0.6.0
ggrepel	0.9.5
ggsci	3.1.0
ggsignif	0.6.4
ggstats	0.6.0
ggtext	0.1.2
ggthemes	5.1.0
ggupset	0.1.0.9000
gh	1.4.1
gitcreds	0.1.2
glmnet	4.1-8
glmnetUtils	1.1.9
GlobalOptions	0.1.2
globals	0.16.3
glue	1.7.0
gmp	0.7-4
googledrive	2.1.1
googlesheets4	1.1.1
gower	1.0.1
gplots	3.1.3.1
graph	1.82.0
gridBase	0.4-7
gridExtra	2.3
gridGraphics	0.5-1
gridtext	0.1.5
GSEABase	1.66.0
gsubfn	0.7
GSVA	1.52.3
gtable	0.3.5
gtools	3.9.5
hardhat	1.4.0
haven	2.5.4
HDF5Array	1.32.1
here	1.0.1
highr	0.11
Hmisc	5.1-3
hms	1.1.3
htmlTable	2.4.2
htmltools	0.5.8.1
htmlwidgets	1.6.4
httpcode	0.3.0
httpuv	1.6.15
httr	1.4.7
httr2	1.0.1
hwriter	1.3.2.1
ids	1.0.1
igraph	2.0.3
immunedeconv	2.1.0
ini	0.3.1
interp	1.1-6
ipred	0.9-14
IRanges	2.38.1
irlba	2.3.5.1
isoband	0.2.7
iterators	1.0.14
jpeg	0.1-10
jquerylib	0.1.4
jsonlite	1.8.8
KEGGREST	1.44.1
KernSmooth	2.23-24
km.ci	0.5-6
KMsurv	0.1-5
knitr	1.47
labeling	0.4.3
labelled	2.13.0
Lahman	11.0-0
lambda.r	1.2.4
later	1.3.2
latticeExtra	0.6-30
lava	1.8.0
lazyeval	0.2.2
lifecycle	1.0.4
limma	3.60.6
limSolve	1.5.7.1
listenv	0.9.1
littler	0.3.20
lme4	1.1-35.3
locfit	1.5-9.9
lpSolve	5.6.20
lubridate	1.9.3
maftools	2.20.0
magick	2.8.3
magrittr	2.0.3
markdown	1.13
MatrixGenerics	1.16.0
MatrixModels	0.5-3
matrixStats	1.3.0
maxstat	0.7-25
MCPcounter	1.2.0
medulloPackage	0.1.0
memoise	2.0.1
mime	0.12
miniUI	0.1.1.1
minqa	1.2.7
mMCPcounter	1.1.0
ModelMetrics	1.2.2.2
modelr	0.1.11
msigdbr	7.5.1
multipanelfigure	2.1.6
munsell	0.5.1
mvtnorm	1.2-5
mygene	1.40.0
nlme	3.1-165
nloptr	2.0.3
NMF	0.27
NNLM	0.4.4
nnls	1.5
numDeriv	2016.8-1.1
nycflights13	1.0.2
officer	0.6.6
openssl	2.2.0
openxlsx	4.2.5.2
optparse	1.7.5
org.Hs.eg.db	3.19.1
OrganismDbi	1.46.0
parallelly	1.37.1
patchwork	1.2.0
pbkrtest	0.5.2
pheatmap	1.0.12
pillar	1.9.0
pkgbuild	1.4.4
pkgconfig	2.0.3
pkgdown	2.0.9
pkgload	1.3.4
plogr	0.2.0
plotly	4.10.4
plyr	1.8.9
png	0.1-8
polynom	1.4-1
pracma	2.4.4
praise	1.0.0
preprocessCore	1.66.0
prettyunits	1.2.0
pROC	1.18.5
processx	3.8.4
prodlim	2023.08.28
profvis	0.3.8
progress	1.2.3
progressr	0.14.0
promises	1.3.0
ProtGenerics	1.36.0
proto	1.0.0
proxy	0.4-27
ps	1.7.6
purrr	1.0.2
pwalign	1.0.0
qdapRegex	0.7.8
quadprog	1.5-8
quantiseqr	1.10.0
quantreg	5.98
R.methodsS3	1.8.2
R.oo	1.26.0
R.utils	2.12.3
R6	2.5.1
ragg	1.3.2
rappdirs	0.3.3
RBGL	1.80.0
RCircos	1.2.2
rcmdcheck	1.4.0
RColorBrewer	1.1-3
Rcpp	1.0.12
RcppAnnoy	0.0.22
RcppArmadillo	0.12.8.4.0
RcppEigen	0.3.4.0.0
RcppProgress	0.4.2
RcppTOML	0.2.2
RCurl	1.98-1.14
readr	2.1.5
readxl	1.4.3
recipes	1.0.10
regioneR	1.36.0
registry	0.5-1
rematch	2.0.0
rematch2	2.1.2
remotes	2.5.0
reprex	2.1.0
reshape	0.8.9
reshape2	1.4.4
restfulr	0.0.15
reticulate	1.37.0
rex	1.2.1
rhdf5	2.48.0
rhdf5filters	1.16.0
Rhdf5lib	1.26.0
Rhtslib	3.0.0
rintrojs	0.3.4
rJava	1.0-11
rjson	0.2.21
rlang	1.1.4
rlist	0.4.6.2
RMariaDB	1.3.2
rmarkdown	2.27
rngtools	1.5.2
roxygen2	7.3.1
RPostgres	1.4.7
rprojroot	2.0.4
Rsamtools	2.20.0
RSpectra	0.16-1
RSQLite	2.3.7
rstatix	0.7.2
rstudioapi	0.16.0
rsvd	1.0.5
rtracklayer	1.64.0
Rtsne	0.17
RUVSeq	1.38.0
rversions	2.1.2
rvest	1.0.4
S4Arrays	1.4.1
S4Vectors	0.42.1
sass	0.4.9
ScaledMatrix	1.12.0
scales	1.3.0
selectr	0.4-2
sessioninfo	1.2.2
shape	1.4.6.1
ShatterSeek	0.4
shiny	1.8.1.1
shinyBS	0.61.1
shinycssloaders	1.0.0
shinydashboard	0.7.2
shinythemes	1.2.0
ShortRead	1.62.0
signature.tools.lib	2.4.4
SingleCellExperiment	1.26.0
singscore	1.22.0
sitmo	2.0.2
snow	0.4-4
sourcetools	0.1.7-1
SparseArray	1.4.8
SparseM	1.83
sparseMatrixStats	1.16.0
SpatialExperiment	1.14.0
sqldf	0.4-11
SQUAREM	2021.1
statmod	1.5.0
stringi	1.8.4
stringr	1.5.1
SummarizedExperiment	1.34.0
survival	3.7-0
survminer	0.4.9
survMisc	0.5.6
sva	3.35.2
sys	3.4.2
systemfonts	1.1.0
testit	0.13
testthat	3.2.1.1
textshaping	0.4.0
tibble	3.2.1
tidyr	1.3.1
tidyselect	1.2.1
tidyverse	2.0.0
timechange	0.3.0
timeDate	4032.109
tinytex	0.51
triebeard	0.4.1
TxDb.Hsapiens.UCSC.hg38.knownGene	3.18.0
txdbmaker	1.0.1
tzdb	0.4.0
UCSC.utils	1.0.0
umap	0.2.10.0
UpSetR	1.4.0
urlchecker	1.0.1
urltools	1.7.3
usethis	2.2.3
utf8	1.2.4
uuid	1.2-0
uwot	0.2.2
VariantAnnotation	1.50.0
vctrs	0.6.5
vdiffr	1.0.7
VennDiagram	1.7.3
viridis	0.6.5
viridisLite	0.4.2
visNetwork	2.1.2
vroom	1.6.5
waldo	0.5.2
webshot	0.5.5
whisker	0.4.1
withr	3.0.0
xCell	1.1.0
xfun	0.44
XML	3.99-0.16.1
xml2	1.3.6
xopen	1.0.1
xtable	1.8-4
XVector	0.44.0
yaml	2.3.8
zip	2.3.1
zlibbioc	1.50.0
zoo	1.8-12
base	4.4.0
boot	1.3-30
class	7.3-22
cluster	2.1.6
codetools	0.2-20
compiler	4.4.0
datasets	4.4.0
foreign	0.8-86
graphics	4.4.0
grDevices	4.4.0
grid	4.4.0
KernSmooth	2.23-22
lattice	0.22-6
MASS	7.3-60.2
Matrix	1.7-0
methods	4.4.0
mgcv	1.9-1
nlme	3.1-164
nnet	7.3-19
parallel	4.4.0
rpart	4.1.23
spatial	7.3-17
splines	4.4.0
stats	4.4.0
stats4	4.4.0
survival	3.5-8
tcltk	4.4.0
tools	4.4.0
utils	4.4.0

### Sheet: python_libraries
Software	Version
Python	3.11.0
appdirs	1.4.4
attrs	23.1.0
certifi	2023.5.7
chardet	5.1.0
ConfigArgParse	1.7
CrossMap	0.6.5
Cython	0.29.15
defusedxml	0.7.1
docutils	0.20
gitdb	4.0.10
GitPython	3.1.31
idna	3.4
importlib-metadata	6.6.0
ipykernel	6.23.0
ipython	8.13.2
ipython-genutils	0.2.0
jsonschema	4.17.3
jupyter-client	8.2.0
jupyter-core	5.3.0
MarkupSafe	2.1.2
matplotlib	3.7.1
nbconvert	7.4.0
nbformat	5.8.0
notebook	6.5.4
numpy	1.24.3
openpyxl	3.1.2
packaging	23.1
palettable	3.3.3
pandas	2.0.1
pandocfilters	1.5.0
parso	0.8.3
patsy	0.5.3
pexpect	4.8.0
pickleshare	0.7.5
plotnine	0.12.1
prompt-toolkit	3.0.38
psutil	5.9.5
ptyprocess	0.7.0
PuLP	2.8.0
Pygments	2.15.1
pyparsing	3.0.9
python-dateutil	2.8.2
pytz	2023.3
PyYAML	6.0
pyzmq	25.0.2
ratelimiter	1.2.0.post0
requests	2.30.0
rpy2	3.5.0
scikit-learn	1.2.2
scipy	1.10.1
seaborn	0.12.2
setuptools	46.3.0
six	1.16.0
snakemake	8.11.6
statsmodels	0.14.0
tornado	6.3.1
traitlets	5.9.0
urllib3	2.0.2
utils	1.0.1
webencodings	0.5.1
widgetsnbextension	4.0.7
wheel	0.34.2
wrapt	1.15.0
zipp	3.15.0

### Sheet: cli_tools
Software	Version	Source
bedtools	2.28.0	https://github.com/arq5x/bedtools2/
bedops	2.4.37	https://github.com/bedops/
genometools	1.6.2	http://genometools.org/pub/genometools-1.6.2.tar.gz
HTSlib	1.9	https://github.com/samtools/htslib/
MCR	R2014a	https://www.mathworks.com/supportfiles/downloads/R2014a/
GISTIC2	2.0.23	ftp://ftp.broadinstitute.org/pub/GISTIC2.0/
awscliv2		https://awscli.amazonaws.com/awscli-exe-linux-x86_64.zip
Desal	2.1.1	https://github.com/TomWright/dasel/releases/download/v2.1.1/dasel_linux_amd64
